# Nonmotor symptoms associated with progressive loss of dopaminergic neurons in a mouse model of Parkinson’s disease

**DOI:** 10.1101/2023.01.23.525182

**Authors:** Anna Radlicka, Judyta Jabłońska, Michał Lenarczyk, Łukasz Szumiec, Zofia Harda, Monika Bagińska, Joanna Pera, Grzegorz Kreiner, Daniel Wójcik, Jan Rodriguez Parkitna

## Abstract

Parkinson’s disease (PD) is characterized by three main motor symptoms: bradykinesia, rigidity and tremor. PD is also associated with diverse nonmotor symptoms that may develop in parallel or precede motor dysfunctions, ranging from autonomic system dysfunctions and impaired sensory perception to cognitive deficits and depression. Here, we examine the role of the progressive loss of dopaminergic transmission in behaviors related to the nonmotor symptoms of PD in a mouse model of the disease (the TIF-IA^DATCreERT2^ strain). We found that in the period from 5 to 12 weeks after the induction of a gradual loss of dopaminergic neurons, mild motor symptoms became detectable, including changes in the distance between paws while standing as well as the step cadence and sequence. Male mutant mice showed no apparent changes in olfactory acuity, no anhedonia-like behaviors, and normal learning in an instrumental task; however, a pronounced increase in the number of operant responses performed was noted. Similarly, female mice with progressive dopaminergic neuron degeneration showed normal learning in the probabilistic reversal learning task and no loss of sweet-taste preference, but again, a robustly higher number of choices were performed in the task. In both males and females, the higher number of instrumental responses did not affect the accuracy or the fraction of rewarded responses. Taken together, these data reveal discrete, dopamine-dependent nonmotor symptoms that emerge in the early stages of dopaminergic neuron degeneration.
