## Supplementary Table S1 for "Nonmotor symptoms associated with progressive loss of dopaminergic neurons in a mouse model of Parkinson’s disease"

### Sheet: Weight
Parameter	Sex	stratum	term	df	sumsq	meansq	F statistic	p.value
Weight	male	Animal	Genotype	1	62.5313	62.5313	7.02597	0.0162663
Weight	male	Animal	Residuals	18	160.2	8.90002
Weight	male	Animal:Days	Days	5	320.445	64.089	87.0836	5.92554e-33
Weight	male	Animal:Days	Genotype:Days	5	9.42166	1.88433	2.56042	0.0325871
Weight	male	Animal:Days	Residuals	90	66.2353	0.735947
Weight	female	Animal	Genotype	1	24.4534	24.4534	3.31986	0.084228
Weight	female	Animal	Residuals	19	139.95	7.36577
Weight	female	Animal:Days	Days	3	109.384	36.4614	128.663	2.38194e-25
Weight	female	Animal:Days	Genotype:Days	3	1.50766	0.502553	1.77338	0.162503
Weight	female	Animal:Days	Residuals	57	16.1531	0.283387

### Sheet: CatWalk
Parameter	Sex	stratum	term	df	sumsq	meansq	F statistic	p.value
Hind paws max contact mean intensity of pixels	male	Animal	Genotype	1	0.0019556	0.0019556	1.23681e-05	0.997235
Hind paws max contact mean intensity of pixels	male	Animal	Residuals	17	2687.97	158.116
Hind paws max contact mean intensity of pixels	male	Animal:Days	Days	3	2310.8	770.266	12.7187	2.5264e-06
Hind paws max contact mean intensity of pixels	male	Animal:Days	Genotype:Days	3	82.6213	27.5404	0.454749	0.715082
Hind paws max contact mean intensity of pixels	male	Animal:Days	Residuals	51	3088.65	60.5618
Hind paws max contact mean intensity of pixels	female	Animal	Genotype	1	117.939	117.939	0.435665	0.518066
Hind paws max contact mean intensity of pixels	female	Animal	Residuals	17	4602.08	270.711
Hind paws max contact mean intensity of pixels	female	Animal:Days	Days	3	1011.87	337.29	1.51459	0.22188
Hind paws max contact mean intensity of pixels	female	Animal:Days	Genotype:Days	3	385.521	128.507	0.577058	0.632729
Hind paws max contact mean intensity of pixels	female	Animal:Days	Residuals	51	11357.3	222.693
Base of support - hind paws	male	Animal	Genotype	1	0.422671	0.422671	4.97244	0.0395247
Base of support - hind paws	male	Animal	Residuals	17	1.44505	0.0850027
Base of support - hind paws	male	Animal:Days	Days	3	0.256352	0.0854507	4.14852	0.0104844
Base of support - hind paws	male	Animal:Days	Genotype:Days	3	0.103785	0.0345949	1.67953	0.183013
Base of support - hind paws	male	Animal:Days	Residuals	51	1.05049	0.0205979
Base of support - hind paws	female	Animal	Genotype	1	0.0515367	0.0515367	0.437508	0.517193
Base of support - hind paws	female	Animal	Residuals	17	2.00253	0.117796
Base of support - hind paws	female	Animal:Days	Days	3	2.75684	0.918948	18.8583	2.31256e-08
Base of support - hind paws	female	Animal:Days	Genotype:Days	3	0.264175	0.0880582	1.8071	0.157606
Base of support - hind paws	female	Animal:Days	Residuals	51	2.48518	0.048729
Base of support - front paws	male	Animal	Genotype	1	0.0673083	0.0673083	1.26371	0.276574
Base of support - front paws	male	Animal	Residuals	17	0.905463	0.0532625
Base of support - front paws	male	Animal:Days	Days	3	0.340098	0.113366	11.4277	7.61921e-06
Base of support - front paws	male	Animal:Days	Genotype:Days	3	0.0304879	0.0101626	1.02443	0.389607
Base of support - front paws	male	Animal:Days	Residuals	51	0.505936	0.00992031
Base of support - front paws	female	Animal	Genotype	1	0.0151711	0.0151711	0.332333	0.571843
Base of support - front paws	female	Animal	Residuals	17	0.776057	0.0456504
Base of support - front paws	female	Animal:Days	Days	3	0.125035	0.0416783	1.19686	0.320325
Base of support - front paws	female	Animal:Days	Genotype:Days	3	0.0305312	0.0101771	0.292251	0.830795
Base of support - front paws	female	Animal:Days	Residuals	51	1.77597	0.034823
Step sequence AA	male	Animal	Genotype	1	407.113	407.113	0.999936	0.331348
Step sequence AA	male	Animal	Residuals	17	6921.37	407.14
Step sequence AA	male	Animal:Days	Days	3	2201.5	733.834	3.06785	0.0360375
Step sequence AA	male	Animal:Days	Genotype:Days	3	155.647	51.8823	0.216898	0.884232
Step sequence AA	male	Animal:Days	Residuals	51	12199.3	239.202
Step sequence AA	female	Animal	Genotype	1	2276.28	2276.28	4.10883	0.0586389
Step sequence AA	female	Animal	Residuals	17	9417.96	553.997
Step sequence AA	female	Animal:Days	Days	3	9507.98	3169.33	13.7684	1.06411e-06
Step sequence AA	female	Animal:Days	Genotype:Days	3	453.725	151.242	0.657033	0.58228
Step sequence AA	female	Animal:Days	Residuals	51	11739.6	230.189
Step sequence CB	male	Animal	Genotype	1	185.051	185.051	0.442104	0.515028
Step sequence CB	male	Animal	Residuals	17	7115.66	418.568
Step sequence CB	male	Animal:Days	Days	3	315.257	105.086	0.361931	0.780739
Step sequence CB	male	Animal:Days	Genotype:Days	3	989.585	329.862	1.13609	0.343333
Step sequence CB	male	Animal:Days	Residuals	51	14807.7	290.348
Step sequence CB	female	Animal	Genotype	1	642.93	642.93	1.37319	0.257426
Step sequence CB	female	Animal	Residuals	17	7959.42	468.201
Step sequence CB	female	Animal:Days	Days	3	392.865	130.955	0.68749	0.563848
Step sequence CB	female	Animal:Days	Genotype:Days	3	1058.09	352.697	1.8516	0.14959
Step sequence CB	female	Animal:Days	Residuals	51	9714.62	190.483
Step sequence RB	male	Animal	Genotype	1	32.5625	32.5625	2.79071	0.113119
Step sequence RB	male	Animal	Residuals	17	198.359	11.6682
Step sequence RB	male	Animal:Days	Days	3	18.5307	6.1769	0.959236	0.419148
Step sequence RB	male	Animal:Days	Genotype:Days	3	13.4769	4.49229	0.697626	0.557811
Step sequence RB	male	Animal:Days	Residuals	51	328.409	6.43939
Step sequence RB	female	Animal	Genotype	1	0.264999	0.264999	0.0916755	0.765731
Step sequence RB	female	Animal	Residuals	17	49.1406	2.89062
Step sequence RB	female	Animal:Days	Days	3	0.57025	0.190083	0.0804264	0.970357
Step sequence RB	female	Animal:Days	Genotype:Days	3	8.21838	2.73946	1.1591	0.334449
Step sequence RB	female	Animal:Days	Residuals	51	120.536	2.36345
Hind paws print area	male	Animal	Genotype	1	0.0582908	0.0582908	5.27593	0.0345978
Hind paws print area	male	Animal	Residuals	17	0.187824	0.0110484
Hind paws print area	male	Animal:Days	Days	3	0.548993	0.182998	44.8885	2.43083e-14
Hind paws print area	male	Animal:Days	Genotype:Days	3	0.0172368	0.00574561	1.40937	0.25074
Hind paws print area	male	Animal:Days	Residuals	51	0.207912	0.00407671
Hind paws print area	female	Animal	Genotype	1	0.00623037	0.00623037	0.725421	0.40621
Hind paws print area	female	Animal	Residuals	17	0.146007	0.00858863
Hind paws print area	female	Animal:Days	Days	3	0.0279386	0.00931288	0.907212	0.444121
Hind paws print area	female	Animal:Days	Genotype:Days	3	0.0635867	0.0211956	2.06476	0.116459
Hind paws print area	female	Animal:Days	Residuals	51	0.523535	0.0102654
Hind paws print width	male	Animal	Genotype	1	0.293963	0.293963	4.48544	0.0492232
Hind paws print width	male	Animal	Residuals	17	1.11413	0.0655371
Hind paws print width	male	Animal:Days	Days	3	1.35579	0.45193	13.8193	1.02116e-06
Hind paws print width	male	Animal:Days	Genotype:Days	3	0.0803122	0.0267707	0.818607	0.489597
Hind paws print width	male	Animal:Days	Residuals	51	1.66784	0.0327028
Hind paws print width	female	Animal	Genotype	1	0.0624065	0.0624065	1.20419	0.287787
Hind paws print width	female	Animal	Residuals	17	0.881015	0.0518244
Hind paws print width	female	Animal:Days	Days	3	0.0788535	0.0262845	0.792502	0.503716
Hind paws print width	female	Animal:Days	Genotype:Days	3	0.281139	0.0937129	2.82553	0.047761
Hind paws print width	female	Animal:Days	Residuals	51	1.69149	0.0331665
Hind paws swing speed	male	Animal	Genotype	1	129.006	129.006	0.519195	0.482264
Hind paws swing speed	male	Animal	Residuals	15	3727.1	248.473
Hind paws swing speed	male	Animal:Days	Days	3	3501.91	1167.3	7.48097	0.000363458
Hind paws swing speed	male	Animal:Days	Genotype:Days	3	131.783	43.9278	0.281523	0.83845
Hind paws swing speed	male	Animal:Days	Residuals	45	7021.63	156.036
Hind paws swing speed	female	Animal	Genotype	1	2852.17	2852.17	5.53458	0.0309497
Hind paws swing speed	female	Animal	Residuals	17	8760.71	515.336
Hind paws swing speed	female	Animal:Days	Days	3	2846.38	948.793	2.19138	0.10036
Hind paws swing speed	female	Animal:Days	Genotype:Days	3	1641.88	547.294	1.26406	0.296559
Hind paws swing speed	female	Animal:Days	Residuals	51	22081.2	432.965
Hind paws step cycle	male	Animal	Genotype	1	0.0236858	0.0236858	0.202921	0.658816
Hind paws step cycle	male	Animal	Residuals	15	1.75086	0.116724
Hind paws step cycle	male	Animal:Days	Days	3	1.04998	0.349995	7.23983	0.000458786
Hind paws step cycle	male	Animal:Days	Genotype:Days	3	0.0397496	0.0132499	0.274081	0.843772
Hind paws step cycle	male	Animal:Days	Residuals	45	2.17543	0.0483429
Hind paws step cycle	female	Animal	Genotype	1	0.0218729	0.0218729	0.483607	0.49619
Hind paws step cycle	female	Animal	Residuals	17	0.768886	0.0452286
Hind paws step cycle	female	Animal:Days	Days	3	1.30036	0.433452	7.2408	0.000387497
Hind paws step cycle	female	Animal:Days	Genotype:Days	3	0.0768229	0.0256076	0.427775	0.733949
Hind paws step cycle	female	Animal:Days	Residuals	51	3.05299	0.0598625
Couplings RF -> LF	male	Animal	Genotype	1	61.4551	61.4551	1.61446	0.22098
Couplings RF -> LF	male	Animal	Residuals	17	647.113	38.0655
Couplings RF -> LF	male	Animal:Days	Days	3	7.12735	2.37578	0.0851274	0.967862
Couplings RF -> LF	male	Animal:Days	Genotype:Days	3	4.96444	1.65481	0.0592941	0.98086
Couplings RF -> LF	male	Animal:Days	Residuals	51	1423.34	27.9086
Couplings RF -> LF	female	Animal	Genotype	1	108.342	108.342	3.14939	0.0938633
Couplings RF -> LF	female	Animal	Residuals	17	584.815	34.4009
Couplings RF -> LF	female	Animal:Days	Days	3	26.9729	8.99097	0.542829	0.655185
Couplings RF -> LF	female	Animal:Days	Genotype:Days	3	13.9335	4.6445	0.280412	0.839283
Couplings RF -> LF	female	Animal:Days	Residuals	51	844.721	16.5632
Couplings RF -> RH	male	Animal	Genotype	1	20.7842	20.7842	0.976594	0.336899
Couplings RF -> RH	male	Animal	Residuals	17	361.799	21.2823
Couplings RF -> RH	male	Animal:Days	Days	3	24.095	8.03167	0.237967	0.869473
Couplings RF -> RH	male	Animal:Days	Genotype:Days	3	95.0365	31.6788	0.938598	0.428904
Couplings RF -> RH	male	Animal:Days	Residuals	51	1721.31	33.7512
Couplings RF -> RH	female	Animal	Genotype	1	16.0984	16.0984	0.228772	0.638529
Couplings RF -> RH	female	Animal	Residuals	17	1196.27	70.369
Couplings RF -> RH	female	Animal:Days	Days	3	472.359	157.453	4.42527	0.00769164
Couplings RF -> RH	female	Animal:Days	Genotype:Days	3	98.7865	32.9288	0.925477	0.43521
Couplings RF -> RH	female	Animal:Days	Residuals	51	1814.6	35.5804
Couplings RH -> LF	male	Animal	Genotype	1	4096.58	4096.58	16.7249	0.000854987
Couplings RH -> LF	male	Animal	Residuals	16	3919.02	244.939
Couplings RH -> LF	male	Animal:Days	Days	3	830.68	276.893	1.32099	0.278475
Couplings RH -> LF	male	Animal:Days	Genotype:Days	3	1987.48	662.494	3.1606	0.0329425
Couplings RH -> LF	male	Animal:Days	Residuals	48	10061.3	209.61
Couplings RH -> LF	female	Animal	Genotype	1	1971.87	1971.87	4.22733	0.0554673
Couplings RH -> LF	female	Animal	Residuals	17	7929.8	466.459
Couplings RH -> LF	female	Animal:Days	Days	3	246.139	82.0463	0.237513	0.869793
Couplings RH -> LF	female	Animal:Days	Genotype:Days	3	2731.97	910.656	2.63623	0.0595717
Couplings RH -> LF	female	Animal:Days	Residuals	51	17617.4	345.438
Cadence	male	Animal	Genotype	1	0.134912	0.134912	0.0148398	0.904471
Cadence	male	Animal	Residuals	17	154.551	9.09122
Cadence	male	Animal:Days	Days	3	94.892	31.6307	7.0536	0.000468353
Cadence	male	Animal:Days	Genotype:Days	3	0.504855	0.168285	0.0375274	0.990163
Cadence	male	Animal:Days	Residuals	51	228.701	4.48433
Cadence	female	Animal	Genotype	1	4.5677	4.5677	0.769139	0.392709
Cadence	female	Animal	Residuals	17	100.958	5.93872
Cadence	female	Animal:Days	Days	3	81.8574	27.2858	4.08781	0.0112256
Cadence	female	Animal:Days	Genotype:Days	3	26.3552	8.78508	1.31613	0.279294
Cadence	female	Animal:Days	Residuals	51	340.421	6.67492
Print positions - right paws	male	Animal	Genotype	1	0.392525	0.392525	0.518923	0.481694
Print positions - right paws	male	Animal	Residuals	16	12.1028	0.756422
Print positions - right paws	male	Animal:Days	Days	3	0.211297	0.0704322	0.468094	0.705912
Print positions - right paws	male	Animal:Days	Genotype:Days	3	0.109199	0.0363996	0.241913	0.866662
Print positions - right paws	male	Animal:Days	Residuals	48	7.22237	0.150466
Print positions - right paws	female	Animal	Genotype	1	0.0127525	0.0127525	0.0414551	0.841079
Print positions - right paws	female	Animal	Residuals	17	5.22956	0.307621
Print positions - right paws	female	Animal:Days	Days	3	0.990136	0.330045	1.23027	0.308293
Print positions - right paws	female	Animal:Days	Genotype:Days	3	1.50177	0.500589	1.86599	0.147084
Print positions - right paws	female	Animal:Days	Residuals	51	13.6818	0.26827

### Sheet: OSS males
Parameter	Sex	stratum	term	df	sumsq	meansq	F statistic	p.value
active nosepokes	male	Animal	Genotype	1	49845.6	49845.6	1.45164	0.243868
active nosepokes	male	Animal	Residuals	18	618075	34337.5
active nosepokes	male	Animal:Days	Days	16	345624	21601.5	17.1548	2.93644e-33
active nosepokes	male	Animal:Days	Genotype:Days	16	57300.8	3581.3	2.84408	0.000255495
active nosepokes	male	Animal:Days	Residuals	288	362654	1259.21
inactive nosepokes	male	Animal	Genotype	1	58.0631	58.0631	0.530451	0.475787
inactive nosepokes	male	Animal	Residuals	18	1970.28	109.46
inactive nosepokes	male	Animal:Days	Days	16	543.194	33.9496	2.13717	0.0071979
inactive nosepokes	male	Animal:Days	Genotype:Days	16	350.184	21.8865	1.37778	0.15138
inactive nosepokes	male	Animal:Days	Residuals	288	4574.97	15.8853

### Sheet: olfactory males
Parameter	Sex	stratum	term	df	sumsq	meansq	F statistic	p.value
time to start digging	male	Animal	Genotype	1	363.636	363.636	2.41765	0.137381
time to start digging	male	Animal	Residuals	18	2707.36	150.409
time to start digging	male	Animal:Days	Days	1	129.6	129.6	1.72817	0.20515
time to start digging	male	Animal:Days	Genotype:Days	1	15.5313	15.5313	0.207104	0.654488
time to start digging	male	Animal:Days	Residuals	18	1349.87	74.9927
time to retrieve cracker	male	Animal	Genotype	1	371.558	371.558	3.12129	0.0942276
time to retrieve cracker	male	Animal	Residuals	18	2142.72	119.04
time to retrieve cracker	male	Animal:Days	Days	1	27.225	27.225	0.221694	0.643408
time to retrieve cracker	male	Animal:Days	Genotype:Days	1	9.80025	9.80025	0.0798039	0.780786
time to retrieve cracker	male	Animal:Days	Residuals	18	2210.47	122.804

### Sheet: saccharin pref. males
Parameter	Sex	stratum	term	df	sumsq	meansq	F statistic	p.value
saccharin preference	male	Animal	Genotype	1	0.049847	0.049847	1.29045	0.273789
saccharin preference	male	Animal	Residuals	15	0.579412	0.0386275
saccharin preference	male	Animal:Days	Days	3	0.0594344	0.0198115	0.464541	0.708456
saccharin preference	male	Animal:Days	Genotype:Days	3	0.148277	0.0494258	1.15894	0.335894
saccharin preference	male	Animal:Days	Residuals	45	1.91914	0.0426475

### Sheet: PRL females
Parameter	Sex	stratum	term	df	sumsq	meansq	F statistic	p.value
visits	female	Animal	Genotype	1	15646.7	15646.7	10.855	0.00381061
visits	female	Animal	Residuals	19	27387	1441.42
visits	female	Animal:period	period	2	4767.67	2383.83	13.1288	4.62724e-05
visits	female	Animal:period	Genotype:period	2	1435.77	717.887	3.95372	0.0275493
visits	female	Animal:period	Residuals	38	6899.76	181.573
choices	female	Animal	Genotype	1	9388.75	9388.75	16.3398	0.00069571
choices	female	Animal	Residuals	19	10917.3	574.595
choices	female	Animal:period	period	2	778.959	389.479	6.2517	0.0044957
choices	female	Animal:period	Genotype:period	2	35.0292	17.5146	0.281134	0.756483
choices	female	Animal:period	Residuals	38	2367.39	62.2998
preference of '90%' corner	female	Animal	Genotype	1	2.02313e-05	2.02313e-05	0.00651852	0.936495
preference of '90%' corner	female	Animal	Residuals	19	0.0589696	0.00310366
preference of '90%' corner	female	Animal:period	period	2	0.0062495	0.00312475	5.26241	0.00960666
preference of '90%' corner	female	Animal:period	Genotype:period	2	0.00437923	0.00218961	3.68754	0.0343841
preference of '90%' corner	female	Animal:period	Residuals	38	0.0225639	0.000593787
saccharin preference	female	Animal	Genotype	1	0.663014	0.663014	4.72704	0.0425344
saccharin preference	female	Animal	Residuals	19	2.66494	0.14026
saccharin preference	female	Animal:period	period	2	0.00275393	0.00137697	0.17636	0.838998
saccharin preference	female	Animal:period	Genotype:period	2	0.0513776	0.0256888	3.29019	0.0481014
saccharin preference	female	Animal:period	Residuals	38	0.296692	0.00780769
