## Supplementary Table S3 for "Nonmotor symptoms associated with progressive loss of dopaminergic neurons in a mouse model of Parkinson’s disease"

### Sheet: Front paws
Correlation of CatWalk parameters between the front paws
Parameter	Pearson R coefficient
Stand_(s)_Mean	0.654977
StandIndex_Mean	0.464407
MaxContactAt_(%)_Mean	0.466093
MaxContactArea_(cm?)_Mean	0.779418
MaxContactMaxIntensity_Mean	0.634527
MaxContactMeanIntensity_Mean	0.73536
PrintLength_(cm)_Mean	0.519542
PrintWidth_(cm)_Mean	0.444665
PrintArea_(cm?)_Mean	0.754662
MaxIntensityAt_(%)_Mean	0.133895
MaxIntensity_Mean	0.648255
MinIntensity_Mean	0.669258
MeanIntensity_Mean	0.75497
MeanIntensityOfThe15MostIntensePixels_Mean	0.738617
Swing_(s)_Mean	0.40119
SwingSpeed_(cm/s)_Mean	0.76388
StrideLength_(cm)_Mean	0.602467
StepCycle_(s)_Mean	0.59925
DutyCycle_(%)_Mean	0.330795
SingleStance_(s)_Mean	0.200371
InitialDualStance_(s)_Mean	0.127012
TerminalDualStance_(s)_Mean	0.177816
BodySpeed_(cm/s)_Mean	0.978117

### Sheet: Hind paws
Correlation of CatWalk parameters between the hind paws
Parameter	Pearson R coefficient
Stand_(s)_Mean	0.854346
StandIndex_Mean	0.577056
MaxContactAt_(%)_Mean	0.465048
MaxContactArea_(cm?)_Mean	0.765464
MaxContactMaxIntensity_Mean	0.670764
MaxContactMeanIntensity_Mean	0.725805
PrintLength_(cm)_Mean	0.601571
PrintWidth_(cm)_Mean	0.613255
PrintArea_(cm?)_Mean	0.758173
MaxIntensityAt_(%)_Mean	0.253573
MaxIntensity_Mean	0.672231
MinIntensity_Mean	0.703634
MeanIntensity_Mean	0.76002
MeanIntensityOfThe15MostIntensePixels_Mean	0.734103
Swing_(s)_Mean	0.18562
SwingSpeed_(cm/s)_Mean	0.508466
StrideLength_(cm)_Mean	0.632598
StepCycle_(s)_Mean	0.855703
DutyCycle_(%)_Mean	0.626108
SingleStance_(s)_Mean	0.369664
InitialDualStance_(s)_Mean	0.105503
TerminalDualStance_(s)_Mean	0.396717
BodySpeed_(cm/s)_Mean	0.973746
