## Supplementary Table S5 for "Nonmotor symptoms associated with progressive loss of dopaminergic neurons in a mouse model of Parkinson’s disease"

### Sheet: Arkusz1
Call:
glm(formula = Genotype ~ Sex + Days + `BOS_HindPaws_Mean_(cm)` +
`StepSequence_AA_(%)` + `Couplings_RF->LF_Mean` + H_MaxContactMeanIntensity_Mean +
`BOS_FrontPaws_Mean_(cm)` + `StepSequence_CB_(%)` + `StepSequence_RB_(%)` +
`H_PrintArea_(cm?)_Mean` + `H_PrintWidth_(cm)_Mean` + `H_SwingSpeed_(cm/s)_Mean` +
`Couplings_RH->LF_Mean` + `H_StepCycle_(s)_Mean` + `Couplings_RF->RH_Mean` +
OtherStatistics_Cadence + `PrintPositions_RightPaws_Mean_(cm)` +
Days:`BOS_HindPaws_Mean_(cm)` + Days:`StepSequence_CB_(%)` +
Days:`H_SwingSpeed_(cm/s)_Mean`, family = binomial, data = get(varname))
Deviance Residuals:
Min 1Q Median 3Q Max
-2.4494 -0.9221 -0.5830 1.0203 2.6253
Coefficients:
	Estimate	Std. Error	z value	Pr(>|z|)	Significance
(Intercept)	-18.27	3.992	-4.575	4.75e-06	***
Sexmale	-0.158	0.2241	-0.705	0.480745
Days	0.2749	0.06278	4.378	1.2e-05	***
`BOS_HindPaws_Mean_(cm)`	2.21	1.034	2.138	0.032498	*
`StepSequence_AA_(%)`	0.009102	0.00421	2.162	0.03064	*
`Couplings_RF->LF_Mean`	0.03861	0.01552	2.488	0.012838	*
H_MaxContactMeanIntensity_Mean	0.02099	0.007712	2.721	0.006504	**
`BOS_FrontPaws_Mean_(cm)`	0.7869	0.4404	1.787	0.073954	.
`StepSequence_CB_(%)`	0.02899	0.01156	2.507	0.012175	*
`StepSequence_RB_(%)`	-0.05123	0.03001	-1.707	0.087875	.
`H_PrintArea_(cm?)_Mean`	-6.144	1.417	-4.336	1.45e-05	***
`H_PrintWidth_(cm)_Mean`	2.087	0.5795	3.601	0.000317	***
`H_SwingSpeed_(cm/s)_Mean`	0.03314	0.01545	2.145	0.031913	*
`Couplings_RH->LF_Mean`	-0.005552	0.003223	-1.723	0.08489	.
`H_StepCycle_(s)_Mean`	0.6974	0.3333	2.092	0.036423	*
`Couplings_RF->RH_Mean`	-0.02431	0.01209	-2.01	0.044403	*
OtherStatistics_Cadence	0.08579	0.05253	1.633	0.102438
`PrintPositions_RightPaws_Mean_(cm)`	-0.2441	0.1557	-1.567	0.117009
Days:`BOS_HindPaws_Mean_(cm)`	-0.06869	0.01901	-3.614	0.000301	***
Days:`StepSequence_CB_(%)`	-0.0004499	0.000208	-2.163	0.030522	*
Days:`H_SwingSpeed_(cm/s)_Mean`	-0.0006324	0.0002681	-2.359	0.018349	*
---
Signif. codes: 0 ‘***’ 0.001 ‘**’ 0.01 ‘*’ 0.05 ‘.’ 0.1 ‘ ’ 1
(Dispersion parameter for binomial family taken to be 1)
Null deviance: 765.45 on 563 degrees of freedom
Residual deviance: 658.38 on 543 degrees of freedom
AIC: 700.38
Number of Fisher Scoring iterations: 5
