## Supplementary Table S6 for "Nonmotor symptoms associated with progressive loss of dopaminergic neurons in a mouse model of Parkinson’s disease"

### Sheet: OSS
Animal	Genotype	Sex	Parameter	Measurement	Days after tamoxifen treatment
382M	mutant	male	active nosepokes	2	25
384M	control	male	active nosepokes	5	25
383M	control	male	active nosepokes	1	25
394M	control	male	active nosepokes	6	25
390M	control	male	active nosepokes	5	25
393M	control	male	active nosepokes	8	25
392M	mutant	male	active nosepokes	3	25
391M	mutant	male	active nosepokes	2	25
389M	mutant	male	active nosepokes	0	25
395M	mutant	male	active nosepokes	0	25
415M	control	male	active nosepokes	3	25
420M	control	male	active nosepokes	3	25
408M	mutant	male	active nosepokes	2	25
407M	control	male	active nosepokes	8	25
409M	mutant	male	active nosepokes	3	25
410M	control	male	active nosepokes	1	25
402M	control	male	active nosepokes	1	25
401M	mutant	male	active nosepokes	2	25
399M	control	male	active nosepokes	5	25
400M	mutant	male	active nosepokes	0	25
382M	mutant	male	active nosepokes	21	26
384M	control	male	active nosepokes	3	26
383M	control	male	active nosepokes	0	26
394M	control	male	active nosepokes	42	26
390M	control	male	active nosepokes	19	26
393M	control	male	active nosepokes	46	26
392M	mutant	male	active nosepokes	12	26
391M	mutant	male	active nosepokes	5	26
389M	mutant	male	active nosepokes	8	26
395M	mutant	male	active nosepokes	0	26
415M	control	male	active nosepokes	20	26
420M	control	male	active nosepokes	0	26
408M	mutant	male	active nosepokes	1	26
407M	control	male	active nosepokes	6	26
409M	mutant	male	active nosepokes	1	26
410M	control	male	active nosepokes	0	26
402M	control	male	active nosepokes	0	26
401M	mutant	male	active nosepokes	15	26
399M	control	male	active nosepokes	4	26
400M	mutant	male	active nosepokes	0	26
382M	mutant	male	active nosepokes	60	27
384M	control	male	active nosepokes	0	27
383M	control	male	active nosepokes	0	27
394M	control	male	active nosepokes	63	27
390M	control	male	active nosepokes	18	27
393M	control	male	active nosepokes	39	27
392M	mutant	male	active nosepokes	4	27
391M	mutant	male	active nosepokes	9	27
389M	mutant	male	active nosepokes	26	27
395M	mutant	male	active nosepokes	6	27
415M	control	male	active nosepokes	116	27
420M	control	male	active nosepokes	0	27
408M	mutant	male	active nosepokes	1	27
407M	control	male	active nosepokes	17	27
409M	mutant	male	active nosepokes	0	27
410M	control	male	active nosepokes	0	27
402M	control	male	active nosepokes	1	27
401M	mutant	male	active nosepokes	6	27
399M	control	male	active nosepokes	7	27
400M	mutant	male	active nosepokes	16	27
382M	mutant	male	active nosepokes	51	29
384M	control	male	active nosepokes	0	29
383M	control	male	active nosepokes	1	29
394M	control	male	active nosepokes	49	29
390M	control	male	active nosepokes	85	29
393M	control	male	active nosepokes	90	29
392M	mutant	male	active nosepokes	6	29
391M	mutant	male	active nosepokes	26	29
389M	mutant	male	active nosepokes	11	29
395M	mutant	male	active nosepokes	3	29
415M	control	male	active nosepokes	159	29
420M	control	male	active nosepokes	1	29
408M	mutant	male	active nosepokes	2	29
407M	control	male	active nosepokes	10	29
409M	mutant	male	active nosepokes	5	29
410M	control	male	active nosepokes	1	29
402M	control	male	active nosepokes	0	29
401M	mutant	male	active nosepokes	10	29
399M	control	male	active nosepokes	29	29
400M	mutant	male	active nosepokes	56	29
382M	mutant	male	active nosepokes	128	30
384M	control	male	active nosepokes	0	30
383M	control	male	active nosepokes	3	30
394M	control	male	active nosepokes	133	30
390M	control	male	active nosepokes	133	30
393M	control	male	active nosepokes	111	30
392M	mutant	male	active nosepokes	41	30
391M	mutant	male	active nosepokes	59	30
389M	mutant	male	active nosepokes	92	30
395M	mutant	male	active nosepokes	2	30
415M	control	male	active nosepokes	153	30
420M	control	male	active nosepokes	0	30
408M	mutant	male	active nosepokes	2	30
407M	control	male	active nosepokes	7	30
409M	mutant	male	active nosepokes	15	30
410M	control	male	active nosepokes	7	30
402M	control	male	active nosepokes	1	30
401M	mutant	male	active nosepokes	56	30
399M	control	male	active nosepokes	39	30
400M	mutant	male	active nosepokes	76	30
382M	mutant	male	active nosepokes	91	39
384M	control	male	active nosepokes	0	39
383M	control	male	active nosepokes	0	39
394M	control	male	active nosepokes	58	39
390M	control	male	active nosepokes	99	39
393M	control	male	active nosepokes	44	39
392M	mutant	male	active nosepokes	60	39
391M	mutant	male	active nosepokes	26	39
389M	mutant	male	active nosepokes	96	39
395M	mutant	male	active nosepokes	3	39
415M	control	male	active nosepokes	65	39
420M	control	male	active nosepokes	2	39
408M	mutant	male	active nosepokes	1	39
407M	control	male	active nosepokes	7	39
409M	mutant	male	active nosepokes	33	39
410M	control	male	active nosepokes	4	39
402M	control	male	active nosepokes	0	39
401M	mutant	male	active nosepokes	38	39
399M	control	male	active nosepokes	35	39
400M	mutant	male	active nosepokes	59	39
382M	mutant	male	active nosepokes	79	42
384M	control	male	active nosepokes	15	42
383M	control	male	active nosepokes	0	42
394M	control	male	active nosepokes	59	42
390M	control	male	active nosepokes	107	42
393M	control	male	active nosepokes	60	42
392M	mutant	male	active nosepokes	83	42
391M	mutant	male	active nosepokes	8	42
389M	mutant	male	active nosepokes	94	42
395M	mutant	male	active nosepokes	2	42
415M	control	male	active nosepokes	70	42
420M	control	male	active nosepokes	0	42
408M	mutant	male	active nosepokes	2	42
407M	control	male	active nosepokes	30	42
409M	mutant	male	active nosepokes	52	42
410M	control	male	active nosepokes	1	42
402M	control	male	active nosepokes	2	42
401M	mutant	male	active nosepokes	106	42
399M	control	male	active nosepokes	10	42
400M	mutant	male	active nosepokes	86	42
382M	mutant	male	active nosepokes	96	43
384M	control	male	active nosepokes	6	43
383M	control	male	active nosepokes	3	43
394M	control	male	active nosepokes	109	43
390M	control	male	active nosepokes	165	43
393M	control	male	active nosepokes	100	43
392M	mutant	male	active nosepokes	64	43
391M	mutant	male	active nosepokes	10	43
389M	mutant	male	active nosepokes	100	43
395M	mutant	male	active nosepokes	1	43
415M	control	male	active nosepokes	99	43
420M	control	male	active nosepokes	0	43
408M	mutant	male	active nosepokes	1	43
407M	control	male	active nosepokes	30	43
409M	mutant	male	active nosepokes	29	43
410M	control	male	active nosepokes	13	43
402M	control	male	active nosepokes	0	43
401M	mutant	male	active nosepokes	58	43
399M	control	male	active nosepokes	17	43
400M	mutant	male	active nosepokes	62	43
382M	mutant	male	active nosepokes	89	55
384M	control	male	active nosepokes	6	55
383M	control	male	active nosepokes	2	55
394M	control	male	active nosepokes	58	55
390M	control	male	active nosepokes	135	55
393M	control	male	active nosepokes	96	55
392M	mutant	male	active nosepokes	84	55
391M	mutant	male	active nosepokes	47	55
389M	mutant	male	active nosepokes	143	55
395M	mutant	male	active nosepokes	3	55
415M	control	male	active nosepokes	61	55
420M	control	male	active nosepokes	0	55
408M	mutant	male	active nosepokes	1	55
407M	control	male	active nosepokes	29	55
409M	mutant	male	active nosepokes	56	55
410M	control	male	active nosepokes	28	55
402M	control	male	active nosepokes	0	55
401M	mutant	male	active nosepokes	237	55
399M	control	male	active nosepokes	67	55
400M	mutant	male	active nosepokes	172	55
382M	mutant	male	active nosepokes	139	57
384M	control	male	active nosepokes	28	57
383M	control	male	active nosepokes	2	57
394M	control	male	active nosepokes	117	57
390M	control	male	active nosepokes	138	57
393M	control	male	active nosepokes	81	57
392M	mutant	male	active nosepokes	110	57
391M	mutant	male	active nosepokes	55	57
389M	mutant	male	active nosepokes	162	57
395M	mutant	male	active nosepokes	9	57
415M	control	male	active nosepokes	91	57
420M	control	male	active nosepokes	0	57
408M	mutant	male	active nosepokes	2	57
407M	control	male	active nosepokes	58	57
409M	mutant	male	active nosepokes	55	57
410M	control	male	active nosepokes	13	57
402M	control	male	active nosepokes	1	57
401M	mutant	male	active nosepokes	210	57
399M	control	male	active nosepokes	68	57
400M	mutant	male	active nosepokes	159	57
382M	mutant	male	active nosepokes	110	58
384M	control	male	active nosepokes	27	58
383M	control	male	active nosepokes	17	58
394M	control	male	active nosepokes	178	58
390M	control	male	active nosepokes	146	58
393M	control	male	active nosepokes	131	58
392M	mutant	male	active nosepokes	160	58
391M	mutant	male	active nosepokes	111	58
389M	mutant	male	active nosepokes	106	58
395M	mutant	male	active nosepokes	20	58
415M	control	male	active nosepokes	92	58
420M	control	male	active nosepokes	1	58
408M	mutant	male	active nosepokes	1	58
407M	control	male	active nosepokes	68	58
409M	mutant	male	active nosepokes	95	58
410M	control	male	active nosepokes	21	58
402M	control	male	active nosepokes	1	58
401M	mutant	male	active nosepokes	221	58
399M	control	male	active nosepokes	53	58
400M	mutant	male	active nosepokes	169	58
382M	mutant	male	active nosepokes	163	66
384M	control	male	active nosepokes	12	66
383M	control	male	active nosepokes	31	66
394M	control	male	active nosepokes	100	66
390M	control	male	active nosepokes	188	66
393M	control	male	active nosepokes	119	66
392M	mutant	male	active nosepokes	144	66
391M	mutant	male	active nosepokes	94	66
389M	mutant	male	active nosepokes	101	66
395M	mutant	male	active nosepokes	40	66
415M	control	male	active nosepokes	90	66
420M	control	male	active nosepokes	0	66
408M	mutant	male	active nosepokes	0	66
407M	control	male	active nosepokes	55	66
409M	mutant	male	active nosepokes	114	66
410M	control	male	active nosepokes	14	66
402M	control	male	active nosepokes	31	66
401M	mutant	male	active nosepokes	242	66
399M	control	male	active nosepokes	36	66
400M	mutant	male	active nosepokes	193	66
382M	mutant	male	active nosepokes	126	67
384M	control	male	active nosepokes	18	67
383M	control	male	active nosepokes	17	67
394M	control	male	active nosepokes	175	67
390M	control	male	active nosepokes	108	67
393M	control	male	active nosepokes	130	67
392M	mutant	male	active nosepokes	172	67
391M	mutant	male	active nosepokes	97	67
389M	mutant	male	active nosepokes	123	67
395M	mutant	male	active nosepokes	56	67
415M	control	male	active nosepokes	139	67
420M	control	male	active nosepokes	0	67
408M	mutant	male	active nosepokes	0	67
407M	control	male	active nosepokes	65	67
409M	mutant	male	active nosepokes	94	67
410M	control	male	active nosepokes	27	67
402M	control	male	active nosepokes	100	67
401M	mutant	male	active nosepokes	293	67
399M	control	male	active nosepokes	91	67
400M	mutant	male	active nosepokes	185	67
382M	mutant	male	active nosepokes	227	68
384M	control	male	active nosepokes	8	68
383M	control	male	active nosepokes	14	68
394M	control	male	active nosepokes	128	68
390M	control	male	active nosepokes	173	68
393M	control	male	active nosepokes	204	68
392M	mutant	male	active nosepokes	150	68
391M	mutant	male	active nosepokes	90	68
389M	mutant	male	active nosepokes	73	68
395M	mutant	male	active nosepokes	85	68
415M	control	male	active nosepokes	99	68
420M	control	male	active nosepokes	0	68
408M	mutant	male	active nosepokes	0	68
407M	control	male	active nosepokes	47	68
409M	mutant	male	active nosepokes	113	68
410M	control	male	active nosepokes	17	68
402M	control	male	active nosepokes	97	68
401M	mutant	male	active nosepokes	229	68
399M	control	male	active nosepokes	76	68
400M	mutant	male	active nosepokes	225	68
382M	mutant	male	active nosepokes	233	81
384M	control	male	active nosepokes	5	81
383M	control	male	active nosepokes	29	81
394M	control	male	active nosepokes	123	81
390M	control	male	active nosepokes	105	81
393M	control	male	active nosepokes	104	81
392M	mutant	male	active nosepokes	71	81
391M	mutant	male	active nosepokes	58	81
389M	mutant	male	active nosepokes	68	81
395M	mutant	male	active nosepokes	52	81
415M	control	male	active nosepokes	104	81
420M	control	male	active nosepokes	0	81
408M	mutant	male	active nosepokes	0	81
407M	control	male	active nosepokes	43	81
409M	mutant	male	active nosepokes	92	81
410M	control	male	active nosepokes	15	81
402M	control	male	active nosepokes	60	81
401M	mutant	male	active nosepokes	237	81
399M	control	male	active nosepokes	28	81
400M	mutant	male	active nosepokes	224	81
382M	mutant	male	active nosepokes	199	83
384M	control	male	active nosepokes	37	83
383M	control	male	active nosepokes	47	83
394M	control	male	active nosepokes	86	83
390M	control	male	active nosepokes	79	83
393M	control	male	active nosepokes	250	83
392M	mutant	male	active nosepokes	78	83
391M	mutant	male	active nosepokes	72	83
389M	mutant	male	active nosepokes	84	83
395M	mutant	male	active nosepokes	70	83
415M	control	male	active nosepokes	110	83
420M	control	male	active nosepokes	0	83
408M	mutant	male	active nosepokes	0	83
407M	control	male	active nosepokes	59	83
409M	mutant	male	active nosepokes	54	83
410M	control	male	active nosepokes	15	83
402M	control	male	active nosepokes	82	83
401M	mutant	male	active nosepokes	143	83
399M	control	male	active nosepokes	61	83
400M	mutant	male	active nosepokes	161	83
382M	mutant	male	active nosepokes	229	87
384M	control	male	active nosepokes	9	87
383M	control	male	active nosepokes	39	87
394M	control	male	active nosepokes	127	87
390M	control	male	active nosepokes	170	87
393M	control	male	active nosepokes	250	87
392M	mutant	male	active nosepokes	122	87
391M	mutant	male	active nosepokes	47	87
389M	mutant	male	active nosepokes	81	87
395M	mutant	male	active nosepokes	26	87
415M	control	male	active nosepokes	101	87
420M	control	male	active nosepokes	1	87
408M	mutant	male	active nosepokes	0	87
407M	control	male	active nosepokes	31	87
409M	mutant	male	active nosepokes	84	87
410M	control	male	active nosepokes	27	87
402M	control	male	active nosepokes	136	87
401M	mutant	male	active nosepokes	188	87
399M	control	male	active nosepokes	41	87
400M	mutant	male	active nosepokes	291	87
382M	mutant	male	inactive nosepokes	1	25
384M	control	male	inactive nosepokes	3	25
383M	control	male	inactive nosepokes	3	25
394M	control	male	inactive nosepokes	3	25
390M	control	male	inactive nosepokes	6	25
393M	control	male	inactive nosepokes	7	25
392M	mutant	male	inactive nosepokes	1	25
391M	mutant	male	inactive nosepokes	2	25
389M	mutant	male	inactive nosepokes	0	25
395M	mutant	male	inactive nosepokes	2	25
415M	control	male	inactive nosepokes	3	25
420M	control	male	inactive nosepokes	0	25
408M	mutant	male	inactive nosepokes	2	25
407M	control	male	inactive nosepokes	4	25
409M	mutant	male	inactive nosepokes	1	25
410M	control	male	inactive nosepokes	2	25
402M	control	male	inactive nosepokes	1	25
401M	mutant	male	inactive nosepokes	1	25
399M	control	male	inactive nosepokes	4	25
400M	mutant	male	inactive nosepokes	1	25
382M	mutant	male	inactive nosepokes	9	26
384M	control	male	inactive nosepokes	2	26
383M	control	male	inactive nosepokes	4	26
394M	control	male	inactive nosepokes	16	26
390M	control	male	inactive nosepokes	1	26
393M	control	male	inactive nosepokes	12	26
392M	mutant	male	inactive nosepokes	5	26
391M	mutant	male	inactive nosepokes	2	26
389M	mutant	male	inactive nosepokes	10	26
395M	mutant	male	inactive nosepokes	0	26
415M	control	male	inactive nosepokes	8	26
420M	control	male	inactive nosepokes	0	26
408M	mutant	male	inactive nosepokes	0	26
407M	control	male	inactive nosepokes	9	26
409M	mutant	male	inactive nosepokes	2	26
410M	control	male	inactive nosepokes	0	26
402M	control	male	inactive nosepokes	0	26
401M	mutant	male	inactive nosepokes	2	26
399M	control	male	inactive nosepokes	12	26
400M	mutant	male	inactive nosepokes	0	26
382M	mutant	male	inactive nosepokes	6	27
384M	control	male	inactive nosepokes	0	27
383M	control	male	inactive nosepokes	1	27
394M	control	male	inactive nosepokes	8	27
390M	control	male	inactive nosepokes	4	27
393M	control	male	inactive nosepokes	6	27
392M	mutant	male	inactive nosepokes	2	27
391M	mutant	male	inactive nosepokes	4	27
389M	mutant	male	inactive nosepokes	12	27
395M	mutant	male	inactive nosepokes	4	27
415M	control	male	inactive nosepokes	11	27
420M	control	male	inactive nosepokes	0	27
408M	mutant	male	inactive nosepokes	2	27
407M	control	male	inactive nosepokes	7	27
409M	mutant	male	inactive nosepokes	1	27
410M	control	male	inactive nosepokes	2	27
402M	control	male	inactive nosepokes	0	27
401M	mutant	male	inactive nosepokes	9	27
399M	control	male	inactive nosepokes	10	27
400M	mutant	male	inactive nosepokes	2	27
382M	mutant	male	inactive nosepokes	10	29
384M	control	male	inactive nosepokes	0	29
383M	control	male	inactive nosepokes	4	29
394M	control	male	inactive nosepokes	9	29
390M	control	male	inactive nosepokes	1	29
393M	control	male	inactive nosepokes	5	29
392M	mutant	male	inactive nosepokes	0	29
391M	mutant	male	inactive nosepokes	8	29
389M	mutant	male	inactive nosepokes	1	29
395M	mutant	male	inactive nosepokes	5	29
415M	control	male	inactive nosepokes	15	29
420M	control	male	inactive nosepokes	0	29
408M	mutant	male	inactive nosepokes	0	29
407M	control	male	inactive nosepokes	6	29
409M	mutant	male	inactive nosepokes	3	29
410M	control	male	inactive nosepokes	3	29
402M	control	male	inactive nosepokes	0	29
401M	mutant	male	inactive nosepokes	4	29
399M	control	male	inactive nosepokes	9	29
400M	mutant	male	inactive nosepokes	16	29
382M	mutant	male	inactive nosepokes	5	30
384M	control	male	inactive nosepokes	0	30
383M	control	male	inactive nosepokes	2	30
394M	control	male	inactive nosepokes	13	30
390M	control	male	inactive nosepokes	11	30
393M	control	male	inactive nosepokes	18	30
392M	mutant	male	inactive nosepokes	16	30
391M	mutant	male	inactive nosepokes	8	30
389M	mutant	male	inactive nosepokes	11	30
395M	mutant	male	inactive nosepokes	1	30
415M	control	male	inactive nosepokes	7	30
420M	control	male	inactive nosepokes	0	30
408M	mutant	male	inactive nosepokes	0	30
407M	control	male	inactive nosepokes	5	30
409M	mutant	male	inactive nosepokes	10	30
410M	control	male	inactive nosepokes	0	30
402M	control	male	inactive nosepokes	3	30
401M	mutant	male	inactive nosepokes	7	30
399M	control	male	inactive nosepokes	11	30
400M	mutant	male	inactive nosepokes	7	30
382M	mutant	male	inactive nosepokes	5	39
384M	control	male	inactive nosepokes	0	39
383M	control	male	inactive nosepokes	0	39
394M	control	male	inactive nosepokes	8	39
390M	control	male	inactive nosepokes	2	39
393M	control	male	inactive nosepokes	2	39
392M	mutant	male	inactive nosepokes	4	39
391M	mutant	male	inactive nosepokes	4	39
389M	mutant	male	inactive nosepokes	7	39
395M	mutant	male	inactive nosepokes	1	39
415M	control	male	inactive nosepokes	5	39
420M	control	male	inactive nosepokes	0	39
408M	mutant	male	inactive nosepokes	2	39
407M	control	male	inactive nosepokes	6	39
409M	mutant	male	inactive nosepokes	2	39
410M	control	male	inactive nosepokes	0	39
402M	control	male	inactive nosepokes	0	39
401M	mutant	male	inactive nosepokes	6	39
399M	control	male	inactive nosepokes	16	39
400M	mutant	male	inactive nosepokes	6	39
382M	mutant	male	inactive nosepokes	8	42
384M	control	male	inactive nosepokes	4	42
383M	control	male	inactive nosepokes	0	42
394M	control	male	inactive nosepokes	5	42
390M	control	male	inactive nosepokes	4	42
393M	control	male	inactive nosepokes	5	42
392M	mutant	male	inactive nosepokes	6	42
391M	mutant	male	inactive nosepokes	1	42
389M	mutant	male	inactive nosepokes	13	42
395M	mutant	male	inactive nosepokes	3	42
415M	control	male	inactive nosepokes	10	42
420M	control	male	inactive nosepokes	0	42
408M	mutant	male	inactive nosepokes	0	42
407M	control	male	inactive nosepokes	15	42
409M	mutant	male	inactive nosepokes	5	42
410M	control	male	inactive nosepokes	1	42
402M	control	male	inactive nosepokes	0	42
401M	mutant	male	inactive nosepokes	23	42
399M	control	male	inactive nosepokes	2	42
400M	mutant	male	inactive nosepokes	4	42
382M	mutant	male	inactive nosepokes	15	43
384M	control	male	inactive nosepokes	2	43
383M	control	male	inactive nosepokes	0	43
394M	control	male	inactive nosepokes	12	43
390M	control	male	inactive nosepokes	10	43
393M	control	male	inactive nosepokes	11	43
392M	mutant	male	inactive nosepokes	7	43
391M	mutant	male	inactive nosepokes	4	43
389M	mutant	male	inactive nosepokes	10	43
395M	mutant	male	inactive nosepokes	1	43
415M	control	male	inactive nosepokes	13	43
420M	control	male	inactive nosepokes	2	43
408M	mutant	male	inactive nosepokes	0	43
407M	control	male	inactive nosepokes	12	43
409M	mutant	male	inactive nosepokes	4	43
410M	control	male	inactive nosepokes	6	43
402M	control	male	inactive nosepokes	0	43
401M	mutant	male	inactive nosepokes	6	43
399M	control	male	inactive nosepokes	4	43
400M	mutant	male	inactive nosepokes	3	43
382M	mutant	male	inactive nosepokes	6	55
384M	control	male	inactive nosepokes	11	55
383M	control	male	inactive nosepokes	0	55
394M	control	male	inactive nosepokes	7	55
390M	control	male	inactive nosepokes	5	55
393M	control	male	inactive nosepokes	6	55
392M	mutant	male	inactive nosepokes	1	55
391M	mutant	male	inactive nosepokes	5	55
389M	mutant	male	inactive nosepokes	8	55
395M	mutant	male	inactive nosepokes	0	55
415M	control	male	inactive nosepokes	2	55
420M	control	male	inactive nosepokes	0	55
408M	mutant	male	inactive nosepokes	0	55
407M	control	male	inactive nosepokes	4	55
409M	mutant	male	inactive nosepokes	6	55
410M	control	male	inactive nosepokes	3	55
402M	control	male	inactive nosepokes	1	55
401M	mutant	male	inactive nosepokes	7	55
399M	control	male	inactive nosepokes	16	55
400M	mutant	male	inactive nosepokes	3	55
382M	mutant	male	inactive nosepokes	10	57
384M	control	male	inactive nosepokes	4	57
383M	control	male	inactive nosepokes	6	57
394M	control	male	inactive nosepokes	12	57
390M	control	male	inactive nosepokes	13	57
393M	control	male	inactive nosepokes	5	57
392M	mutant	male	inactive nosepokes	15	57
391M	mutant	male	inactive nosepokes	5	57
389M	mutant	male	inactive nosepokes	4	57
395M	mutant	male	inactive nosepokes	2	57
415M	control	male	inactive nosepokes	4	57
420M	control	male	inactive nosepokes	0	57
408M	mutant	male	inactive nosepokes	2	57
407M	control	male	inactive nosepokes	14	57
409M	mutant	male	inactive nosepokes	8	57
410M	control	male	inactive nosepokes	4	57
402M	control	male	inactive nosepokes	1	57
401M	mutant	male	inactive nosepokes	9	57
399M	control	male	inactive nosepokes	19	57
400M	mutant	male	inactive nosepokes	4	57
382M	mutant	male	inactive nosepokes	3	58
384M	control	male	inactive nosepokes	15	58
383M	control	male	inactive nosepokes	16	58
394M	control	male	inactive nosepokes	14	58
390M	control	male	inactive nosepokes	3	58
393M	control	male	inactive nosepokes	6	58
392M	mutant	male	inactive nosepokes	16	58
391M	mutant	male	inactive nosepokes	8	58
389M	mutant	male	inactive nosepokes	7	58
395M	mutant	male	inactive nosepokes	1	58
415M	control	male	inactive nosepokes	6	58
420M	control	male	inactive nosepokes	1	58
408M	mutant	male	inactive nosepokes	0	58
407M	control	male	inactive nosepokes	6	58
409M	mutant	male	inactive nosepokes	6	58
410M	control	male	inactive nosepokes	2	58
402M	control	male	inactive nosepokes	1	58
401M	mutant	male	inactive nosepokes	3	58
399M	control	male	inactive nosepokes	6	58
400M	mutant	male	inactive nosepokes	6	58
382M	mutant	male	inactive nosepokes	9	66
384M	control	male	inactive nosepokes	3	66
383M	control	male	inactive nosepokes	4	66
394M	control	male	inactive nosepokes	3	66
390M	control	male	inactive nosepokes	6	66
393M	control	male	inactive nosepokes	6	66
392M	mutant	male	inactive nosepokes	11	66
391M	mutant	male	inactive nosepokes	5	66
389M	mutant	male	inactive nosepokes	5	66
395M	mutant	male	inactive nosepokes	6	66
415M	control	male	inactive nosepokes	5	66
420M	control	male	inactive nosepokes	0	66
408M	mutant	male	inactive nosepokes	0	66
407M	control	male	inactive nosepokes	6	66
409M	mutant	male	inactive nosepokes	15	66
410M	control	male	inactive nosepokes	2	66
402M	control	male	inactive nosepokes	7	66
401M	mutant	male	inactive nosepokes	7	66
399M	control	male	inactive nosepokes	12	66
400M	mutant	male	inactive nosepokes	2	66
382M	mutant	male	inactive nosepokes	6	67
384M	control	male	inactive nosepokes	3	67
383M	control	male	inactive nosepokes	5	67
394M	control	male	inactive nosepokes	10	67
390M	control	male	inactive nosepokes	5	67
393M	control	male	inactive nosepokes	6	67
392M	mutant	male	inactive nosepokes	3	67
391M	mutant	male	inactive nosepokes	8	67
389M	mutant	male	inactive nosepokes	6	67
395M	mutant	male	inactive nosepokes	8	67
415M	control	male	inactive nosepokes	10	67
420M	control	male	inactive nosepokes	0	67
408M	mutant	male	inactive nosepokes	0	67
407M	control	male	inactive nosepokes	8	67
409M	mutant	male	inactive nosepokes	5	67
410M	control	male	inactive nosepokes	5	67
402M	control	male	inactive nosepokes	6	67
401M	mutant	male	inactive nosepokes	3	67
399M	control	male	inactive nosepokes	4	67
400M	mutant	male	inactive nosepokes	2	67
382M	mutant	male	inactive nosepokes	7	68
384M	control	male	inactive nosepokes	2	68
383M	control	male	inactive nosepokes	5	68
394M	control	male	inactive nosepokes	5	68
390M	control	male	inactive nosepokes	4	68
393M	control	male	inactive nosepokes	5	68
392M	mutant	male	inactive nosepokes	12	68
391M	mutant	male	inactive nosepokes	3	68
389M	mutant	male	inactive nosepokes	3	68
395M	mutant	male	inactive nosepokes	4	68
415M	control	male	inactive nosepokes	3	68
420M	control	male	inactive nosepokes	0	68
408M	mutant	male	inactive nosepokes	0	68
407M	control	male	inactive nosepokes	9	68
409M	mutant	male	inactive nosepokes	6	68
410M	control	male	inactive nosepokes	5	68
402M	control	male	inactive nosepokes	10	68
401M	mutant	male	inactive nosepokes	2	68
399M	control	male	inactive nosepokes	2	68
400M	mutant	male	inactive nosepokes	1	68
382M	mutant	male	inactive nosepokes	2	81
384M	control	male	inactive nosepokes	3	81
383M	control	male	inactive nosepokes	3	81
394M	control	male	inactive nosepokes	3	81
390M	control	male	inactive nosepokes	2	81
393M	control	male	inactive nosepokes	3	81
392M	mutant	male	inactive nosepokes	5	81
391M	mutant	male	inactive nosepokes	3	81
389M	mutant	male	inactive nosepokes	6	81
395M	mutant	male	inactive nosepokes	3	81
415M	control	male	inactive nosepokes	3	81
420M	control	male	inactive nosepokes	0	81
408M	mutant	male	inactive nosepokes	0	81
407M	control	male	inactive nosepokes	6	81
409M	mutant	male	inactive nosepokes	3	81
410M	control	male	inactive nosepokes	3	81
402M	control	male	inactive nosepokes	11	81
401M	mutant	male	inactive nosepokes	4	81
399M	control	male	inactive nosepokes	2	81
400M	mutant	male	inactive nosepokes	2	81
382M	mutant	male	inactive nosepokes	1	83
384M	control	male	inactive nosepokes	30	83
383M	control	male	inactive nosepokes	2	83
394M	control	male	inactive nosepokes	18	83
390M	control	male	inactive nosepokes	11	83
393M	control	male	inactive nosepokes	13	83
392M	mutant	male	inactive nosepokes	2	83
391M	mutant	male	inactive nosepokes	4	83
389M	mutant	male	inactive nosepokes	8	83
395M	mutant	male	inactive nosepokes	8	83
415M	control	male	inactive nosepokes	3	83
420M	control	male	inactive nosepokes	1	83
408M	mutant	male	inactive nosepokes	0	83
407M	control	male	inactive nosepokes	12	83
409M	mutant	male	inactive nosepokes	6	83
410M	control	male	inactive nosepokes	4	83
402M	control	male	inactive nosepokes	3	83
401M	mutant	male	inactive nosepokes	1	83
399M	control	male	inactive nosepokes	9	83
400M	mutant	male	inactive nosepokes	3	83
382M	mutant	male	inactive nosepokes	4	87
384M	control	male	inactive nosepokes	16	87
383M	control	male	inactive nosepokes	1	87
394M	control	male	inactive nosepokes	22	87
390M	control	male	inactive nosepokes	11	87
393M	control	male	inactive nosepokes	8	87
392M	mutant	male	inactive nosepokes	6	87
391M	mutant	male	inactive nosepokes	2	87
389M	mutant	male	inactive nosepokes	6	87
395M	mutant	male	inactive nosepokes	1	87
415M	control	male	inactive nosepokes	2	87
420M	control	male	inactive nosepokes	1	87
408M	mutant	male	inactive nosepokes	0	87
407M	control	male	inactive nosepokes	1	87
409M	mutant	male	inactive nosepokes	6	87
410M	control	male	inactive nosepokes	7	87
402M	control	male	inactive nosepokes	9	87
401M	mutant	male	inactive nosepokes	1	87
399M	control	male	inactive nosepokes	9	87
400M	mutant	male	inactive nosepokes	7	87
382M	mutant	male	rewards	1	25
384M	control	male	rewards	4	25
383M	control	male	rewards	1	25
394M	control	male	rewards	6	25
390M	control	male	rewards	5	25
393M	control	male	rewards	7	25
392M	mutant	male	rewards	2	25
391M	mutant	male	rewards	2	25
389M	mutant	male	rewards	0	25
395M	mutant	male	rewards	0	25
415M	control	male	rewards	2	25
420M	control	male	rewards	1	25
408M	mutant	male	rewards	1	25
407M	control	male	rewards	5	25
409M	mutant	male	rewards	1	25
410M	control	male	rewards	1	25
402M	control	male	rewards	1	25
401M	mutant	male	rewards	2	25
399M	control	male	rewards	4	25
400M	mutant	male	rewards	0	25
382M	mutant	male	rewards	17	26
384M	control	male	rewards	3	26
383M	control	male	rewards	0	26
394M	control	male	rewards	34	26
390M	control	male	rewards	17	26
393M	control	male	rewards	37	26
392M	mutant	male	rewards	10	26
391M	mutant	male	rewards	2	26
389M	mutant	male	rewards	4	26
395M	mutant	male	rewards	0	26
415M	control	male	rewards	20	26
420M	control	male	rewards	0	26
408M	mutant	male	rewards	1	26
407M	control	male	rewards	6	26
409M	mutant	male	rewards	1	26
410M	control	male	rewards	0	26
402M	control	male	rewards	0	26
401M	mutant	male	rewards	10	26
399M	control	male	rewards	4	26
400M	mutant	male	rewards	0	26
382M	mutant	male	rewards	54	27
384M	control	male	rewards	0	27
383M	control	male	rewards	0	27
394M	control	male	rewards	54	27
390M	control	male	rewards	17	27
393M	control	male	rewards	35	27
392M	mutant	male	rewards	4	27
391M	mutant	male	rewards	8	27
389M	mutant	male	rewards	23	27
395M	mutant	male	rewards	6	27
415M	control	male	rewards	83	27
420M	control	male	rewards	0	27
408M	mutant	male	rewards	1	27
407M	control	male	rewards	15	27
409M	mutant	male	rewards	0	27
410M	control	male	rewards	0	27
402M	control	male	rewards	1	27
401M	mutant	male	rewards	6	27
399M	control	male	rewards	7	27
400M	mutant	male	rewards	15	27
382M	mutant	male	rewards	45	29
384M	control	male	rewards	0	29
383M	control	male	rewards	1	29
394M	control	male	rewards	46	29
390M	control	male	rewards	47	29
393M	control	male	rewards	75	29
392M	mutant	male	rewards	6	29
391M	mutant	male	rewards	25	29
389M	mutant	male	rewards	11	29
395M	mutant	male	rewards	2	29
415M	control	male	rewards	112	29
420M	control	male	rewards	1	29
408M	mutant	male	rewards	2	29
407M	control	male	rewards	8	29
409M	mutant	male	rewards	3	29
410M	control	male	rewards	1	29
402M	control	male	rewards	0	29
401M	mutant	male	rewards	9	29
399M	control	male	rewards	28	29
400M	mutant	male	rewards	48	29
382M	mutant	male	rewards	102	30
384M	control	male	rewards	0	30
383M	control	male	rewards	2	30
394M	control	male	rewards	107	30
390M	control	male	rewards	65	30
393M	control	male	rewards	91	30
392M	mutant	male	rewards	36	30
391M	mutant	male	rewards	51	30
389M	mutant	male	rewards	63	30
395M	mutant	male	rewards	2	30
415M	control	male	rewards	118	30
420M	control	male	rewards	0	30
408M	mutant	male	rewards	2	30
407M	control	male	rewards	6	30
409M	mutant	male	rewards	14	30
410M	control	male	rewards	7	30
402M	control	male	rewards	1	30
401M	mutant	male	rewards	41	30
399M	control	male	rewards	35	30
400M	mutant	male	rewards	63	30
382M	mutant	male	rewards	82	39
384M	control	male	rewards	0	39
383M	control	male	rewards	0	39
394M	control	male	rewards	52	39
390M	control	male	rewards	71	39
393M	control	male	rewards	38	39
392M	mutant	male	rewards	49	39
391M	mutant	male	rewards	23	39
389M	mutant	male	rewards	69	39
395M	mutant	male	rewards	2	39
415M	control	male	rewards	59	39
420M	control	male	rewards	1	39
408M	mutant	male	rewards	1	39
407M	control	male	rewards	6	39
409M	mutant	male	rewards	28	39
410M	control	male	rewards	4	39
402M	control	male	rewards	0	39
401M	mutant	male	rewards	32	39
399M	control	male	rewards	24	39
400M	mutant	male	rewards	48	39
382M	mutant	male	rewards	71	42
384M	control	male	rewards	12	42
383M	control	male	rewards	0	42
394M	control	male	rewards	58	42
390M	control	male	rewards	93	42
393M	control	male	rewards	47	42
392M	mutant	male	rewards	69	42
391M	mutant	male	rewards	7	42
389M	mutant	male	rewards	59	42
395M	mutant	male	rewards	2	42
415M	control	male	rewards	59	42
420M	control	male	rewards	0	42
408M	mutant	male	rewards	2	42
407M	control	male	rewards	24	42
409M	mutant	male	rewards	46	42
410M	control	male	rewards	1	42
402M	control	male	rewards	1	42
401M	mutant	male	rewards	81	42
399M	control	male	rewards	8	42
400M	mutant	male	rewards	72	42
382M	mutant	male	rewards	86	43
384M	control	male	rewards	6	43
383M	control	male	rewards	3	43
394M	control	male	rewards	85	43
390M	control	male	rewards	133	43
393M	control	male	rewards	78	43
392M	mutant	male	rewards	55	43
391M	mutant	male	rewards	9	43
389M	mutant	male	rewards	63	43
395M	mutant	male	rewards	1	43
415M	control	male	rewards	88	43
420M	control	male	rewards	0	43
408M	mutant	male	rewards	1	43
407M	control	male	rewards	28	43
409M	mutant	male	rewards	27	43
410M	control	male	rewards	12	43
402M	control	male	rewards	0	43
401M	mutant	male	rewards	45	43
399M	control	male	rewards	16	43
400M	mutant	male	rewards	55	43
382M	mutant	male	rewards	81	55
384M	control	male	rewards	6	55
383M	control	male	rewards	1	55
394M	control	male	rewards	52	55
390M	control	male	rewards	119	55
393M	control	male	rewards	80	55
392M	mutant	male	rewards	75	55
391M	mutant	male	rewards	43	55
389M	mutant	male	rewards	103	55
395M	mutant	male	rewards	1	55
415M	control	male	rewards	50	55
420M	control	male	rewards	0	55
408M	mutant	male	rewards	1	55
407M	control	male	rewards	28	55
409M	mutant	male	rewards	49	55
410M	control	male	rewards	24	55
402M	control	male	rewards	0	55
401M	mutant	male	rewards	154	55
399M	control	male	rewards	55	55
400M	mutant	male	rewards	137	55
382M	mutant	male	rewards	124	57
384M	control	male	rewards	26	57
383M	control	male	rewards	2	57
394M	control	male	rewards	102	57
390M	control	male	rewards	105	57
393M	control	male	rewards	65	57
392M	mutant	male	rewards	100	57
391M	mutant	male	rewards	47	57
389M	mutant	male	rewards	117	57
395M	mutant	male	rewards	6	57
415M	control	male	rewards	82	57
420M	control	male	rewards	0	57
408M	mutant	male	rewards	1	57
407M	control	male	rewards	50	57
409M	mutant	male	rewards	54	57
410M	control	male	rewards	12	57
402M	control	male	rewards	1	57
401M	mutant	male	rewards	156	57
399M	control	male	rewards	59	57
400M	mutant	male	rewards	144	57
382M	mutant	male	rewards	100	58
384M	control	male	rewards	19	58
383M	control	male	rewards	14	58
394M	control	male	rewards	155	58
390M	control	male	rewards	112	58
393M	control	male	rewards	101	58
392M	mutant	male	rewards	138	58
391M	mutant	male	rewards	77	58
389M	mutant	male	rewards	81	58
395M	mutant	male	rewards	16	58
415M	control	male	rewards	78	58
420M	control	male	rewards	1	58
408M	mutant	male	rewards	1	58
407M	control	male	rewards	60	58
409M	mutant	male	rewards	78	58
410M	control	male	rewards	19	58
402M	control	male	rewards	1	58
401M	mutant	male	rewards	169	58
399M	control	male	rewards	44	58
400M	mutant	male	rewards	152	58
382M	mutant	male	rewards	128	66
384M	control	male	rewards	11	66
383M	control	male	rewards	23	66
394M	control	male	rewards	90	66
390M	control	male	rewards	140	66
393M	control	male	rewards	107	66
392M	mutant	male	rewards	124	66
391M	mutant	male	rewards	76	66
389M	mutant	male	rewards	82	66
395M	mutant	male	rewards	36	66
415M	control	male	rewards	82	66
420M	control	male	rewards	0	66
408M	mutant	male	rewards	0	66
407M	control	male	rewards	47	66
409M	mutant	male	rewards	104	66
410M	control	male	rewards	12	66
402M	control	male	rewards	29	66
401M	mutant	male	rewards	203	66
399M	control	male	rewards	30	66
400M	mutant	male	rewards	180	66
382M	mutant	male	rewards	100	67
384M	control	male	rewards	16	67
383M	control	male	rewards	17	67
394M	control	male	rewards	137	67
390M	control	male	rewards	88	67
393M	control	male	rewards	103	67
392M	mutant	male	rewards	153	67
391M	mutant	male	rewards	81	67
389M	mutant	male	rewards	109	67
395M	mutant	male	rewards	46	67
415M	control	male	rewards	110	67
420M	control	male	rewards	0	67
408M	mutant	male	rewards	0	67
407M	control	male	rewards	60	67
409M	mutant	male	rewards	86	67
410M	control	male	rewards	24	67
402M	control	male	rewards	85	67
401M	mutant	male	rewards	224	67
399M	control	male	rewards	83	67
400M	mutant	male	rewards	175	67
382M	mutant	male	rewards	184	68
384M	control	male	rewards	7	68
383M	control	male	rewards	14	68
394M	control	male	rewards	121	68
390M	control	male	rewards	143	68
393M	control	male	rewards	155	68
392M	mutant	male	rewards	133	68
391M	mutant	male	rewards	71	68
389M	mutant	male	rewards	66	68
395M	mutant	male	rewards	74	68
415M	control	male	rewards	89	68
420M	control	male	rewards	0	68
408M	mutant	male	rewards	0	68
407M	control	male	rewards	39	68
409M	mutant	male	rewards	102	68
410M	control	male	rewards	16	68
402M	control	male	rewards	86	68
401M	mutant	male	rewards	187	68
399M	control	male	rewards	67	68
400M	mutant	male	rewards	206	68
382M	mutant	male	rewards	181	81
384M	control	male	rewards	5	81
383M	control	male	rewards	28	81
394M	control	male	rewards	106	81
390M	control	male	rewards	93	81
393M	control	male	rewards	84	81
392M	mutant	male	rewards	68	81
391M	mutant	male	rewards	54	81
389M	mutant	male	rewards	62	81
395M	mutant	male	rewards	41	81
415M	control	male	rewards	98	81
420M	control	male	rewards	0	81
408M	mutant	male	rewards	0	81
407M	control	male	rewards	33	81
409M	mutant	male	rewards	86	81
410M	control	male	rewards	15	81
402M	control	male	rewards	55	81
401M	mutant	male	rewards	212	81
399M	control	male	rewards	27	81
400M	mutant	male	rewards	199	81
382M	mutant	male	rewards	161	83
384M	control	male	rewards	31	83
383M	control	male	rewards	42	83
394M	control	male	rewards	76	83
390M	control	male	rewards	76	83
393M	control	male	rewards	179	83
392M	mutant	male	rewards	69	83
391M	mutant	male	rewards	57	83
389M	mutant	male	rewards	77	83
395M	mutant	male	rewards	61	83
415M	control	male	rewards	99	83
420M	control	male	rewards	0	83
408M	mutant	male	rewards	0	83
407M	control	male	rewards	55	83
409M	mutant	male	rewards	52	83
410M	control	male	rewards	12	83
402M	control	male	rewards	66	83
401M	mutant	male	rewards	121	83
399M	control	male	rewards	52	83
400M	mutant	male	rewards	144	83
382M	mutant	male	rewards	188	87
384M	control	male	rewards	8	87
383M	control	male	rewards	35	87
394M	control	male	rewards	113	87
390M	control	male	rewards	129	87
393M	control	male	rewards	197	87
392M	mutant	male	rewards	107	87
391M	mutant	male	rewards	39	87
389M	mutant	male	rewards	73	87
395M	mutant	male	rewards	25	87
415M	control	male	rewards	87	87
420M	control	male	rewards	1	87
408M	mutant	male	rewards	0	87
407M	control	male	rewards	26	87
409M	mutant	male	rewards	67	87
410M	control	male	rewards	23	87
402M	control	male	rewards	100	87
401M	mutant	male	rewards	157	87
399M	control	male	rewards	38	87
400M	mutant	male	rewards	223	87
