## Supplementary Table S7 for "Nonmotor symptoms associated with progressive loss of dopaminergic neurons in a mouse model of Parkinson’s disease"

### Sheet: Sheet1
Animal	Period	Genotype	Parameter	Measurement
370F	2	control	visits in '30%' saccharin corner	318
370F	3	control	visits in '30%' saccharin corner	276
370F	4	control	visits in '30%' saccharin corner	269
371F	2	mutant	visits in '30%' saccharin corner	323
371F	3	mutant	visits in '30%' saccharin corner	447
371F	4	mutant	visits in '30%' saccharin corner	147
373F	2	control	visits in '30%' saccharin corner	375
373F	3	control	visits in '30%' saccharin corner	393
373F	4	control	visits in '30%' saccharin corner	348
374F	2	control	visits in '30%' saccharin corner	176
374F	3	control	visits in '30%' saccharin corner	185
374F	4	control	visits in '30%' saccharin corner	174
378F	2	control	visits in '30%' saccharin corner	131
378F	3	control	visits in '30%' saccharin corner	137
378F	4	control	visits in '30%' saccharin corner	121
380F	2	control	visits in '30%' saccharin corner	407
380F	3	control	visits in '30%' saccharin corner	299
380F	4	control	visits in '30%' saccharin corner	157
385F	2	mutant	visits in '30%' saccharin corner	228
385F	3	mutant	visits in '30%' saccharin corner	295
385F	4	mutant	visits in '30%' saccharin corner	274
386F	2	control	visits in '30%' saccharin corner	258
386F	3	control	visits in '30%' saccharin corner	236
386F	4	control	visits in '30%' saccharin corner	177
387F	2	control	visits in '30%' saccharin corner	250
387F	3	control	visits in '30%' saccharin corner	247
387F	4	control	visits in '30%' saccharin corner	215
388F	2	control	visits in '30%' saccharin corner	216
388F	3	control	visits in '30%' saccharin corner	207
388F	4	control	visits in '30%' saccharin corner	197
396F	2	mutant	visits in '30%' saccharin corner	528
396F	3	mutant	visits in '30%' saccharin corner	678
396F	4	mutant	visits in '30%' saccharin corner	610
397F	2	control	visits in '30%' saccharin corner	337
397F	3	control	visits in '30%' saccharin corner	262
397F	4	control	visits in '30%' saccharin corner	238
398F	2	control	visits in '30%' saccharin corner	237
398F	3	control	visits in '30%' saccharin corner	134
398F	4	control	visits in '30%' saccharin corner	122
403F	2	mutant	visits in '30%' saccharin corner	316
403F	3	mutant	visits in '30%' saccharin corner	274
403F	4	mutant	visits in '30%' saccharin corner	209
404F	2	control	visits in '30%' saccharin corner	236
404F	3	control	visits in '30%' saccharin corner	205
404F	4	control	visits in '30%' saccharin corner	188
405F	2	mutant	visits in '30%' saccharin corner	590
405F	3	mutant	visits in '30%' saccharin corner	434
405F	4	mutant	visits in '30%' saccharin corner	485
406F	2	mutant	visits in '30%' saccharin corner	646
406F	3	mutant	visits in '30%' saccharin corner	707
406F	4	mutant	visits in '30%' saccharin corner	386
411F	2	mutant	visits in '30%' saccharin corner	493
411F	3	mutant	visits in '30%' saccharin corner	468
411F	4	mutant	visits in '30%' saccharin corner	327
412F	2	control	visits in '30%' saccharin corner	299
412F	3	control	visits in '30%' saccharin corner	365
412F	4	control	visits in '30%' saccharin corner	266
413F	2	mutant	visits in '30%' saccharin corner	314
413F	3	mutant	visits in '30%' saccharin corner	321
413F	4	mutant	visits in '30%' saccharin corner	292
414F	2	mutant	visits in '30%' saccharin corner	620
414F	3	mutant	visits in '30%' saccharin corner	551
414F	4	mutant	visits in '30%' saccharin corner	393
370F	2	control	visits in '90%' saccharin corner	514
370F	3	control	visits in '90%' saccharin corner	456
370F	4	control	visits in '90%' saccharin corner	488
371F	2	mutant	visits in '90%' saccharin corner	492
371F	3	mutant	visits in '90%' saccharin corner	644
371F	4	mutant	visits in '90%' saccharin corner	369
373F	2	control	visits in '90%' saccharin corner	672
373F	3	control	visits in '90%' saccharin corner	616
373F	4	control	visits in '90%' saccharin corner	575
374F	2	control	visits in '90%' saccharin corner	209
374F	3	control	visits in '90%' saccharin corner	212
374F	4	control	visits in '90%' saccharin corner	218
378F	2	control	visits in '90%' saccharin corner	162
378F	3	control	visits in '90%' saccharin corner	137
378F	4	control	visits in '90%' saccharin corner	134
380F	2	control	visits in '90%' saccharin corner	675
380F	3	control	visits in '90%' saccharin corner	448
380F	4	control	visits in '90%' saccharin corner	227
385F	2	mutant	visits in '90%' saccharin corner	334
385F	3	mutant	visits in '90%' saccharin corner	424
385F	4	mutant	visits in '90%' saccharin corner	523
386F	2	control	visits in '90%' saccharin corner	320
386F	3	control	visits in '90%' saccharin corner	331
386F	4	control	visits in '90%' saccharin corner	215
387F	2	control	visits in '90%' saccharin corner	376
387F	3	control	visits in '90%' saccharin corner	356
387F	4	control	visits in '90%' saccharin corner	350
388F	2	control	visits in '90%' saccharin corner	322
388F	3	control	visits in '90%' saccharin corner	293
388F	4	control	visits in '90%' saccharin corner	288
396F	2	mutant	visits in '90%' saccharin corner	686
396F	3	mutant	visits in '90%' saccharin corner	848
396F	4	mutant	visits in '90%' saccharin corner	809
397F	2	control	visits in '90%' saccharin corner	441
397F	3	control	visits in '90%' saccharin corner	406
397F	4	control	visits in '90%' saccharin corner	337
398F	2	control	visits in '90%' saccharin corner	397
398F	3	control	visits in '90%' saccharin corner	201
398F	4	control	visits in '90%' saccharin corner	198
403F	2	mutant	visits in '90%' saccharin corner	411
403F	3	mutant	visits in '90%' saccharin corner	405
403F	4	mutant	visits in '90%' saccharin corner	322
404F	2	control	visits in '90%' saccharin corner	324
404F	3	control	visits in '90%' saccharin corner	351
404F	4	control	visits in '90%' saccharin corner	284
405F	2	mutant	visits in '90%' saccharin corner	873
405F	3	mutant	visits in '90%' saccharin corner	649
405F	4	mutant	visits in '90%' saccharin corner	777
406F	2	mutant	visits in '90%' saccharin corner	889
406F	3	mutant	visits in '90%' saccharin corner	600
406F	4	mutant	visits in '90%' saccharin corner	500
411F	2	mutant	visits in '90%' saccharin corner	668
411F	3	mutant	visits in '90%' saccharin corner	698
411F	4	mutant	visits in '90%' saccharin corner	458
412F	2	control	visits in '90%' saccharin corner	512
412F	3	control	visits in '90%' saccharin corner	548
412F	4	control	visits in '90%' saccharin corner	489
413F	2	mutant	visits in '90%' saccharin corner	471
413F	3	mutant	visits in '90%' saccharin corner	480
413F	4	mutant	visits in '90%' saccharin corner	555
414F	2	mutant	visits in '90%' saccharin corner	965
414F	3	mutant	visits in '90%' saccharin corner	773
414F	4	mutant	visits in '90%' saccharin corner	647
370F	2	control	fraction of visits in '90%' saccharin corner	0.617788
370F	3	control	fraction of visits in '90%' saccharin corner	0.622951
370F	4	control	fraction of visits in '90%' saccharin corner	0.64465
371F	2	mutant	fraction of visits in '90%' saccharin corner	0.603681
371F	3	mutant	fraction of visits in '90%' saccharin corner	0.590284
371F	4	mutant	fraction of visits in '90%' saccharin corner	0.715116
373F	2	control	fraction of visits in '90%' saccharin corner	0.641834
373F	3	control	fraction of visits in '90%' saccharin corner	0.610505
373F	4	control	fraction of visits in '90%' saccharin corner	0.622969
374F	2	control	fraction of visits in '90%' saccharin corner	0.542857
374F	3	control	fraction of visits in '90%' saccharin corner	0.534005
374F	4	control	fraction of visits in '90%' saccharin corner	0.556122
378F	2	control	fraction of visits in '90%' saccharin corner	0.552901
378F	3	control	fraction of visits in '90%' saccharin corner	0.5
378F	4	control	fraction of visits in '90%' saccharin corner	0.52549
380F	2	control	fraction of visits in '90%' saccharin corner	0.623845
380F	3	control	fraction of visits in '90%' saccharin corner	0.599732
380F	4	control	fraction of visits in '90%' saccharin corner	0.591146
385F	2	mutant	fraction of visits in '90%' saccharin corner	0.594306
385F	3	mutant	fraction of visits in '90%' saccharin corner	0.589708
385F	4	mutant	fraction of visits in '90%' saccharin corner	0.656211
386F	2	control	fraction of visits in '90%' saccharin corner	0.553633
386F	3	control	fraction of visits in '90%' saccharin corner	0.583774
386F	4	control	fraction of visits in '90%' saccharin corner	0.548469
387F	2	control	fraction of visits in '90%' saccharin corner	0.600639
387F	3	control	fraction of visits in '90%' saccharin corner	0.590381
387F	4	control	fraction of visits in '90%' saccharin corner	0.619469
388F	2	control	fraction of visits in '90%' saccharin corner	0.598513
388F	3	control	fraction of visits in '90%' saccharin corner	0.586
388F	4	control	fraction of visits in '90%' saccharin corner	0.593814
396F	2	mutant	fraction of visits in '90%' saccharin corner	0.565074
396F	3	mutant	fraction of visits in '90%' saccharin corner	0.555701
396F	4	mutant	fraction of visits in '90%' saccharin corner	0.57012
397F	2	control	fraction of visits in '90%' saccharin corner	0.566838
397F	3	control	fraction of visits in '90%' saccharin corner	0.607784
397F	4	control	fraction of visits in '90%' saccharin corner	0.586087
398F	2	control	fraction of visits in '90%' saccharin corner	0.626183
398F	3	control	fraction of visits in '90%' saccharin corner	0.6
398F	4	control	fraction of visits in '90%' saccharin corner	0.61875
403F	2	mutant	fraction of visits in '90%' saccharin corner	0.565337
403F	3	mutant	fraction of visits in '90%' saccharin corner	0.596465
403F	4	mutant	fraction of visits in '90%' saccharin corner	0.606403
404F	2	control	fraction of visits in '90%' saccharin corner	0.578571
404F	3	control	fraction of visits in '90%' saccharin corner	0.631295
404F	4	control	fraction of visits in '90%' saccharin corner	0.601695
405F	2	mutant	fraction of visits in '90%' saccharin corner	0.596719
405F	3	mutant	fraction of visits in '90%' saccharin corner	0.599261
405F	4	mutant	fraction of visits in '90%' saccharin corner	0.615689
406F	2	mutant	fraction of visits in '90%' saccharin corner	0.579153
406F	3	mutant	fraction of visits in '90%' saccharin corner	0.459067
406F	4	mutant	fraction of visits in '90%' saccharin corner	0.564334
411F	2	mutant	fraction of visits in '90%' saccharin corner	0.575366
411F	3	mutant	fraction of visits in '90%' saccharin corner	0.598628
411F	4	mutant	fraction of visits in '90%' saccharin corner	0.583439
412F	2	control	fraction of visits in '90%' saccharin corner	0.631319
412F	3	control	fraction of visits in '90%' saccharin corner	0.600219
412F	4	control	fraction of visits in '90%' saccharin corner	0.647682
413F	2	mutant	fraction of visits in '90%' saccharin corner	0.6
413F	3	mutant	fraction of visits in '90%' saccharin corner	0.599251
413F	4	mutant	fraction of visits in '90%' saccharin corner	0.655254
414F	2	mutant	fraction of visits in '90%' saccharin corner	0.608833
414F	3	mutant	fraction of visits in '90%' saccharin corner	0.583837
414F	4	mutant	fraction of visits in '90%' saccharin corner	0.622115
370F	2	control	licks of water	1396
370F	3	control	licks of water	1112
370F	4	control	licks of water	774
371F	2	mutant	licks of water	263
371F	3	mutant	licks of water	29
371F	4	mutant	licks of water	31
373F	2	control	licks of water	1112
373F	3	control	licks of water	395
373F	4	control	licks of water	194
374F	2	control	licks of water	14287
374F	3	control	licks of water	13285
374F	4	control	licks of water	9914
378F	2	control	licks of water	12640
378F	3	control	licks of water	6975
378F	4	control	licks of water	6515
380F	2	control	licks of water	2433
380F	3	control	licks of water	2320
380F	4	control	licks of water	3760
385F	2	mutant	licks of water	8107
385F	3	mutant	licks of water	3851
385F	4	mutant	licks of water	2553
386F	2	control	licks of water	10013
386F	3	control	licks of water	6947
386F	4	control	licks of water	8713
387F	2	control	licks of water	2885
387F	3	control	licks of water	1861
387F	4	control	licks of water	2763
388F	2	control	licks of water	4898
388F	3	control	licks of water	3472
388F	4	control	licks of water	3056
396F	2	mutant	licks of water	4865
396F	3	mutant	licks of water	1299
396F	4	mutant	licks of water	235
397F	2	control	licks of water	7096
397F	3	control	licks of water	13079
397F	4	control	licks of water	14531
398F	2	control	licks of water	4078
398F	3	control	licks of water	9555
398F	4	control	licks of water	8497
403F	2	mutant	licks of water	8285
403F	3	mutant	licks of water	5680
403F	4	mutant	licks of water	3785
404F	2	control	licks of water	8857
404F	3	control	licks of water	4678
404F	4	control	licks of water	4502
405F	2	mutant	licks of water	1930
405F	3	mutant	licks of water	2617
405F	4	mutant	licks of water	229
406F	2	mutant	licks of water	425
406F	3	mutant	licks of water	80
406F	4	mutant	licks of water	217
411F	2	mutant	licks of water	2924
411F	3	mutant	licks of water	1699
411F	4	mutant	licks of water	2414
412F	2	control	licks of water	922
412F	3	control	licks of water	114
412F	4	control	licks of water	25
413F	2	mutant	licks of water	2327
413F	3	mutant	licks of water	441
413F	4	mutant	licks of water	524
414F	2	mutant	licks of water	1819
414F	3	mutant	licks of water	2059
414F	4	mutant	licks of water	1516
370F	2	control	licks of saccharin	12317
370F	3	control	licks of saccharin	8717
370F	4	control	licks of saccharin	8447
371F	2	mutant	licks of saccharin	11539
371F	3	mutant	licks of saccharin	15094
371F	4	mutant	licks of saccharin	7167
373F	2	control	licks of saccharin	13901
373F	3	control	licks of saccharin	10642
373F	4	control	licks of saccharin	7974
374F	2	control	licks of saccharin	4362
374F	3	control	licks of saccharin	5031
374F	4	control	licks of saccharin	2612
378F	2	control	licks of saccharin	5486
378F	3	control	licks of saccharin	4133
378F	4	control	licks of saccharin	4727
380F	2	control	licks of saccharin	37583
380F	3	control	licks of saccharin	21275
380F	4	control	licks of saccharin	11080
385F	2	mutant	licks of saccharin	6553
385F	3	mutant	licks of saccharin	9528
385F	4	mutant	licks of saccharin	8933
386F	2	control	licks of saccharin	20491
386F	3	control	licks of saccharin	18578
386F	4	control	licks of saccharin	11709
387F	2	control	licks of saccharin	9688
387F	3	control	licks of saccharin	8522
387F	4	control	licks of saccharin	9843
388F	2	control	licks of saccharin	16066
388F	3	control	licks of saccharin	14335
388F	4	control	licks of saccharin	12625
396F	2	mutant	licks of saccharin	15158
396F	3	mutant	licks of saccharin	14361
396F	4	mutant	licks of saccharin	12915
397F	2	control	licks of saccharin	14691
397F	3	control	licks of saccharin	6710
397F	4	control	licks of saccharin	8363
398F	2	control	licks of saccharin	9054
398F	3	control	licks of saccharin	4213
398F	4	control	licks of saccharin	2449
403F	2	mutant	licks of saccharin	10764
403F	3	mutant	licks of saccharin	9724
403F	4	mutant	licks of saccharin	5410
404F	2	control	licks of saccharin	7290
404F	3	control	licks of saccharin	6848
404F	4	control	licks of saccharin	4501
405F	2	mutant	licks of saccharin	29242
405F	3	mutant	licks of saccharin	21083
405F	4	mutant	licks of saccharin	14056
406F	2	mutant	licks of saccharin	24324
406F	3	mutant	licks of saccharin	18530
406F	4	mutant	licks of saccharin	14798
411F	2	mutant	licks of saccharin	18009
411F	3	mutant	licks of saccharin	15348
411F	4	mutant	licks of saccharin	13216
412F	2	control	licks of saccharin	21456
412F	3	control	licks of saccharin	23375
412F	4	control	licks of saccharin	25716
413F	2	mutant	licks of saccharin	30444
413F	3	mutant	licks of saccharin	30626
413F	4	mutant	licks of saccharin	45660
414F	2	mutant	licks of saccharin	31423
414F	3	mutant	licks of saccharin	21846
414F	4	mutant	licks of saccharin	24739
370F	2	control	saccharin preference	0.898199
370F	3	control	saccharin preference	0.886865
370F	4	control	saccharin preference	0.916061
371F	2	mutant	saccharin preference	0.977716
371F	3	mutant	saccharin preference	0.998082
371F	4	mutant	saccharin preference	0.995693
373F	2	control	saccharin preference	0.925931
373F	3	control	saccharin preference	0.964211
373F	4	control	saccharin preference	0.976249
374F	2	control	saccharin preference	0.2339
374F	3	control	saccharin preference	0.274678
374F	4	control	saccharin preference	0.208526
378F	2	control	saccharin preference	0.302659
378F	3	control	saccharin preference	0.372074
378F	4	control	saccharin preference	0.420477
380F	2	control	saccharin preference	0.939199
380F	3	control	saccharin preference	0.901674
380F	4	control	saccharin preference	0.746631
385F	2	mutant	saccharin preference	0.446999
385F	3	mutant	saccharin preference	0.712161
385F	4	mutant	saccharin preference	0.777729
386F	2	control	saccharin preference	0.671748
386F	3	control	saccharin preference	0.727835
386F	4	control	saccharin preference	0.573352
387F	2	control	saccharin preference	0.77054
387F	3	control	saccharin preference	0.820765
387F	4	control	saccharin preference	0.780819
388F	2	control	saccharin preference	0.766361
388F	3	control	saccharin preference	0.80502
388F	4	control	saccharin preference	0.805114
396F	2	mutant	saccharin preference	0.757029
396F	3	mutant	saccharin preference	0.91705
396F	4	mutant	saccharin preference	0.982129
397F	2	control	saccharin preference	0.674301
397F	3	control	saccharin preference	0.339077
397F	4	control	saccharin preference	0.365292
398F	2	control	saccharin preference	0.689461
398F	3	control	saccharin preference	0.305999
398F	4	control	saccharin preference	0.223735
403F	2	mutant	saccharin preference	0.565069
403F	3	mutant	saccharin preference	0.631265
403F	4	mutant	saccharin preference	0.588363
404F	2	control	saccharin preference	0.451477
404F	3	control	saccharin preference	0.594135
404F	4	control	saccharin preference	0.499944
405F	2	mutant	saccharin preference	0.938085
405F	3	mutant	saccharin preference	0.889578
405F	4	mutant	saccharin preference	0.983969
406F	2	mutant	saccharin preference	0.982828
406F	3	mutant	saccharin preference	0.995701
406F	4	mutant	saccharin preference	0.985548
411F	2	mutant	saccharin preference	0.860316
411F	3	mutant	saccharin preference	0.900334
411F	4	mutant	saccharin preference	0.845553
412F	2	control	saccharin preference	0.958799
412F	3	control	saccharin preference	0.995147
412F	4	control	saccharin preference	0.999029
413F	2	mutant	saccharin preference	0.928992
413F	3	mutant	saccharin preference	0.985805
413F	4	mutant	saccharin preference	0.988654
414F	2	mutant	saccharin preference	0.94528
414F	3	mutant	saccharin preference	0.913867
414F	4	mutant	saccharin preference	0.942259
370F	2	control	visits per 24h	77.8125
370F	3	control	visits per 24h	69.75
370F	4	control	visits per 24h	80
371F	2	mutant	visits per 24h	64.375
371F	3	mutant	visits per 24h	80.4375
371F	4	mutant	visits per 24h	37.125
373F	2	control	visits per 24h	85.9375
373F	3	control	visits per 24h	90.5
373F	4	control	visits per 24h	87.5
374F	2	control	visits per 24h	57
374F	3	control	visits per 24h	61
374F	4	control	visits per 24h	54.6875
378F	2	control	visits per 24h	39.5625
378F	3	control	visits per 24h	35.9375
378F	4	control	visits per 24h	38.625
380F	2	control	visits per 24h	106.75
380F	3	control	visits per 24h	77.4375
380F	4	control	visits per 24h	41.4375
385F	2	mutant	visits per 24h	63.5625
385F	3	mutant	visits per 24h	73.0625
385F	4	mutant	visits per 24h	70
386F	2	control	visits per 24h	64.3125
386F	3	control	visits per 24h	64
386F	4	control	visits per 24h	49.125
387F	2	control	visits per 24h	61.9375
387F	3	control	visits per 24h	58.875
387F	4	control	visits per 24h	56.4375
388F	2	control	visits per 24h	51.9375
388F	3	control	visits per 24h	52
388F	4	control	visits per 24h	52.9375
396F	2	mutant	visits per 24h	133.812
396F	3	mutant	visits per 24h	177.312
396F	4	mutant	visits per 24h	137.875
397F	2	control	visits per 24h	78.125
397F	3	control	visits per 24h	71.875
397F	4	control	visits per 24h	59.0625
398F	2	control	visits per 24h	64.9375
398F	3	control	visits per 24h	46.6875
398F	4	control	visits per 24h	45.5
403F	2	mutant	visits per 24h	72.375
403F	3	mutant	visits per 24h	65.8125
403F	4	mutant	visits per 24h	51.0625
404F	2	control	visits per 24h	62.9375
404F	3	control	visits per 24h	57.4375
404F	4	control	visits per 24h	50.375
405F	2	mutant	visits per 24h	124.938
405F	3	mutant	visits per 24h	92.8125
405F	4	mutant	visits per 24h	88.75
406F	2	mutant	visits per 24h	135
406F	3	mutant	visits per 24h	99.625
406F	4	mutant	visits per 24h	62.125
411F	2	mutant	visits per 24h	112
411F	3	mutant	visits per 24h	117.688
411F	4	mutant	visits per 24h	77.3125
412F	2	control	visits per 24h	70.8125
412F	3	control	visits per 24h	79.4375
412F	4	control	visits per 24h	63.125
413F	2	mutant	visits per 24h	85.875
413F	3	mutant	visits per 24h	91.25
413F	4	mutant	visits per 24h	67.125
414F	2	mutant	visits per 24h	156.438
414F	3	mutant	visits per 24h	138.562
414F	4	mutant	visits per 24h	82.875
370F	2	control	choices per 24h	46.9375
370F	3	control	choices per 24h	40.75
370F	4	control	choices per 24h	43.9375
371F	2	mutant	choices per 24h	46.1875
371F	3	mutant	choices per 24h	64.4375
371F	4	mutant	choices per 24h	31.75
373F	2	control	choices per 24h	58.5625
373F	3	control	choices per 24h	53.3125
373F	4	control	choices per 24h	48.875
374F	2	control	choices per 24h	19.0625
374F	3	control	choices per 24h	20
374F	4	control	choices per 24h	20.5
378F	2	control	choices per 24h	15.375
378F	3	control	choices per 24h	14.8125
378F	4	control	choices per 24h	12.9375
380F	2	control	choices per 24h	54.625
380F	3	control	choices per 24h	41.25
380F	4	control	choices per 24h	22.6875
385F	2	mutant	choices per 24h	31.1875
385F	3	mutant	choices per 24h	34.875
385F	4	mutant	choices per 24h	38.75
386F	2	control	choices per 24h	31.625
386F	3	control	choices per 24h	30.25
386F	4	control	choices per 24h	20.8125
387F	2	control	choices per 24h	36
387F	3	control	choices per 24h	32.8125
387F	4	control	choices per 24h	32
388F	2	control	choices per 24h	29.125
388F	3	control	choices per 24h	27.5
388F	4	control	choices per 24h	27.25
396F	2	mutant	choices per 24h	64.6875
396F	3	mutant	choices per 24h	83.625
396F	4	mutant	choices per 24h	81.75
397F	2	control	choices per 24h	44.25
397F	3	control	choices per 24h	37.75
397F	4	control	choices per 24h	33.0625
398F	2	control	choices per 24h	35.5625
398F	3	control	choices per 24h	18.25
398F	4	control	choices per 24h	17.25
403F	2	mutant	choices per 24h	41.4375
403F	3	mutant	choices per 24h	38.75
403F	4	mutant	choices per 24h	31.3125
404F	2	control	choices per 24h	30.5
404F	3	control	choices per 24h	30.875
404F	4	control	choices per 24h	26.5625
405F	2	mutant	choices per 24h	85.375
405F	3	mutant	choices per 24h	63.6875
405F	4	mutant	choices per 24h	76
406F	2	mutant	choices per 24h	88.0625
406F	3	mutant	choices per 24h	74.3125
406F	4	mutant	choices per 24h	52.9375
411F	2	mutant	choices per 24h	61.4375
411F	3	mutant	choices per 24h	63.125
411F	4	mutant	choices per 24h	46.125
412F	2	control	choices per 24h	45.0625
412F	3	control	choices per 24h	49.4375
412F	4	control	choices per 24h	39.875
413F	2	mutant	choices per 24h	45.125
413F	3	mutant	choices per 24h	45.5
413F	4	mutant	choices per 24h	51.8125
414F	2	mutant	choices per 24h	84.375
414F	3	mutant	choices per 24h	70.625
414F	4	mutant	choices per 24h	60.875
