## Supplementary Table S8 for "Nonmotor symptoms associated with progressive loss of dopaminergic neurons in a mouse model of Parkinson’s disease"

### Sheet: Correlation matrix - males
	Weight	Pref.Saccharin	OSS active nosepokes	OSS inactive nosepokes	BOS_HindPaws_Mean_(cm)	StepSequence_AA_(%)	Couplings_RF->LF_Mean	H_MaxContactMeanIntensity_Mean	BOS_FrontPaws_Mean_(cm)	StepSequence_CB_(%)	StepSequence_RB_(%)	H_PrintArea_(cm?)_Mean	H_PrintWidth_(cm)_Mean	H_SwingSpeed_(cm/s)_Mean	Couplings_RH->LF_Mean	H_StepCycle_(s)_Mean	Couplings_RF->RH_Mean	OtherStatistics_Cadence	PrintPositions_RightPaws_Mean_(cm)
Weight	1	-0.129912	-0.203629	0.0305024	0.0665919	-0.0877572	-0.233098	-0.0608805	-0.232058	-0.301717	0.253871	0.087313	0.0978435	-0.0220763	0.254229	-0.157341	-0.0680084	-0.00998233	0.285762
Saccharin preference	-0.129912	1	0.126504	-0.0392883	-0.168943	-0.23164	0.0758081	-0.0512106	0.0476415	0.188027	0.00139196	-0.0254741	-0.0825562	-0.266387	-0.179667	0.133703	0.257383	-0.130239	0.0352016
OSS active nosepokes	-0.203629	0.126504	1	0.320147	-0.173589	0.144391	0.0232101	0.22536	-0.0546371	0.0325176	-0.169248	0.175216	0.187652	0.0129752	0.0168268	-0.149167	-0.00305482	0.163562	-0.143531
OSS inactive nosepokes	0.0305024	-0.0392883	0.320147	1	0.132094	0.114806	-0.0645636	0.020444	-0.134432	-0.0274186	-0.0814441	0.186728	0.227713	-0.00228881	0.109623	-0.0556041	-0.170339	-0.0142001	-0.0123664
BOS_HindPaws_Mean_(cm)	0.0665919	-0.168943	-0.173589	0.132094	1	0.283071	-0.19117	0.111156	-0.139221	-0.196076	0.0876764	0.178776	0.193287	-0.0233623	0.230721	-0.175104	-0.313877	-0.0767528	0.201535
StepSequence_AA_(%)	-0.0877572	-0.23164	0.144391	0.114806	0.283071	1	0.0441057	0.231386	-0.234714	-0.231157	-0.20067	0.165387	0.0829965	0.159046	-0.0607447	-0.296477	-0.510804	0.17551	-0.178579
Couplings_RF->LF_Mean	-0.233098	0.0758081	0.0232101	-0.0645636	-0.19117	0.0441057	1	-0.0246274	0.232262	0.497198	0.0663884	-0.250725	-0.276817	-0.0255738	-0.379833	-0.132139	0.284466	0.0788023	-0.158856
H_MaxContactMeanIntensity_Mean	-0.0608805	-0.0512106	0.22536	0.020444	0.111156	0.231386	-0.0246274	1	-0.130631	0.140421	0.0689525	0.518342	0.468972	0.475199	0.218165	-0.251335	-0.291633	0.370976	-0.0718345
BOS_FrontPaws_Mean_(cm)	-0.232058	0.0476415	-0.0546371	-0.134432	-0.139221	-0.234714	0.232262	-0.130631	1	0.0468101	-0.0720065	-0.358645	-0.209209	-0.33598	-0.110025	0.162486	0.191729	-0.25928	-0.0771577
StepSequence_CB_(%)	-0.301717	0.188027	0.0325176	-0.0274186	-0.196076	-0.231157	0.497198	0.140421	0.0468101	1	0.0571021	0.0714192	0.0178109	0.23722	-0.354592	0.093498	0.171154	0.130257	0.0310272
StepSequence_RB_(%)	0.253871	0.00139196	-0.169248	-0.0814441	0.0876764	-0.20067	0.0663884	0.0689525	-0.0720065	0.0571021	1	-0.0787779	-0.0152692	-0.120398	0.0915583	0.0638234	0.095076	-0.117581	0.22668
H_PrintArea_(cm?)_Mean	0.087313	-0.0254741	0.175216	0.186728	0.178776	0.165387	-0.250725	0.518342	-0.358645	0.0714192	-0.0787779	1	0.889182	0.48103	0.21707	-0.0579493	-0.2299	0.128828	0.160409
H_PrintWidth_(cm)_Mean	0.0978435	-0.0825562	0.187652	0.227713	0.193287	0.0829965	-0.276817	0.468972	-0.209209	0.0178109	-0.0152692	0.889182	1	0.317651	0.329392	0.028376	-0.210099	-0.0128281	0.170036
H_SwingSpeed_(cm/s)_Mean	-0.0220763	-0.266387	0.0129752	-0.00228881	-0.0233623	0.159046	-0.0255738	0.475199	-0.33598	0.23722	-0.120398	0.48103	0.317651	1	0.242553	-0.241676	-0.0992068	0.757581	-0.28766
Couplings_RH->LF_Mean	0.254229	-0.179667	0.0168268	0.109623	0.230721	-0.0607447	-0.379833	0.218165	-0.110025	-0.354592	0.0915583	0.21707	0.329392	0.242553	1	-0.195728	-0.0411939	0.258569	-0.183871
H_StepCycle_(s)_Mean	-0.157341	0.133703	-0.149167	-0.0556041	-0.175104	-0.296477	-0.132139	-0.251335	0.162486	0.093498	0.0638234	-0.0579493	0.028376	-0.241676	-0.195728	1	0.239118	-0.627721	0.187052
Couplings_RF->RH_Mean	-0.0680084	0.257383	-0.00305482	-0.170339	-0.313877	-0.510804	0.284466	-0.291633	0.191729	0.171154	0.095076	-0.2299	-0.210099	-0.0992068	-0.0411939	0.239118	1	-0.0414317	-0.181538
OtherStatistics_Cadence	-0.00998233	-0.130239	0.163562	-0.0142001	-0.0767528	0.17551	0.0788023	0.370976	-0.25928	0.130257	-0.117581	0.128828	-0.0128281	0.757581	0.258569	-0.627721	-0.0414317	1	-0.397688
PrintPositions_RightPaws_Mean_(cm)	0.285762	0.0352016	-0.143531	-0.0123664	0.201535	-0.178579	-0.158856	-0.0718345	-0.0771577	0.0310272	0.22668	0.160409	0.170036	-0.28766	-0.183871	0.187052	-0.181538	-0.397688	1

### Sheet: Correlation matrix - females
	Weight	Visits	Choices	Pref.90	Pref.sacch	BOS_HindPaws_Mean_(cm)	StepSequence_AA_(%)	Couplings_RF->LF_Mean	H_MaxContactMeanIntensity_Mean	BOS_FrontPaws_Mean_(cm)	StepSequence_CB_(%)	StepSequence_RB_(%)	H_PrintArea_(cm?)_Mean	H_PrintWidth_(cm)_Mean	H_SwingSpeed_(cm/s)_Mean	Couplings_RH->LF_Mean	H_StepCycle_(s)_Mean	Couplings_RF->RH_Mean	OtherStatistics_Cadence	PrintPositions_RightPaws_Mean_(cm)
Weight	1	-0.0885736	-0.246816	-0.122553	-0.25642	0.373634	-0.275794	-0.222904	0.24946	0.480384	0.100557	0.011725	0.197086	0.0841812	0.0128402	-0.0551371	0.197437	0.29322	-0.136314	0.0348451
Visits	-0.0885736	1	0.873607	-0.124333	0.507046	-0.412721	0.228365	0.390394	0.298505	-0.271604	0.37877	-0.143577	0.12338	0.300496	0.121773	-0.470419	-0.11012	-0.0265129	0.0680695	-0.114847
Choices	-0.246816	0.873607	1	-0.00826543	0.720681	-0.471131	0.300343	0.367248	0.138755	-0.317244	0.317375	-0.151085	0.0175641	0.175614	0.0956164	-0.497096	-0.0208235	-0.0337786	-0.0535181	-0.225873
Preference of the '90%' corner	-0.122553	-0.124333	-0.00826543	1	0.288174	0.133608	0.0362256	-0.0899027	-0.141112	0.192616	-0.0141294	-0.144792	0.078808	0.0275159	-0.135272	0.019001	0.0668412	-0.00716762	-0.167028	-0.0847964
Saccharin preference	-0.25642	0.507046	0.720681	0.288174	1	-0.289525	0.326649	0.191553	0.0564317	-0.168716	0.0318002	-0.148283	0.0410333	0.0652309	0.0249343	-0.416025	0.0923587	-0.109393	-0.13451	-0.111601
BOS_HindPaws_Mean_(cm)	0.373634	-0.412721	-0.471131	0.133608	-0.289525	1	-0.170313	-0.0660775	-0.159924	0.453407	0.060243	-0.0257471	-0.0503042	0.0128111	-0.168778	-0.0110687	0.175789	-0.0411427	-0.0660826	0.382107
StepSequence_AA_(%)	-0.275794	0.228365	0.300343	0.0362256	0.326649	-0.170313	1	-0.0648768	-0.0419722	-0.494143	-0.192195	0.0980959	0.0106193	0.22489	0.136445	-0.266125	-0.175934	-0.547907	0.0980308	0.0821707
Couplings_RF->LF_Mean	-0.222904	0.390394	0.367248	-0.0899027	0.191553	-0.0660775	-0.0648768	1	-0.105724	-0.368099	0.61524	-0.0309157	-0.196892	-0.0662791	-0.0865556	-0.497574	-0.124467	0.0141837	0.000791591	0.12799
H_MaxContactMeanIntensity_Mean	0.24946	0.298505	0.138755	-0.141112	0.0564317	-0.159924	-0.0419722	-0.105724	1	-0.0340283	0.283792	-0.167076	0.739736	0.568719	0.504203	-0.0611398	-0.259308	0.0740666	0.391449	0.0363006
BOS_FrontPaws_Mean_(cm)	0.480384	-0.271604	-0.317244	0.192616	-0.168716	0.453407	-0.494143	-0.368099	-0.0340283	1	0.00924878	-0.130829	0.0140019	-0.0156007	-0.32391	0.258177	0.31318	0.378938	-0.323954	-0.0113494
StepSequence_CB_(%)	0.100557	0.37877	0.317375	-0.0141294	0.0318002	0.060243	-0.192195	0.61524	0.283792	0.00924878	1	-0.208961	0.0534242	0.146309	0.00636739	-0.446628	-0.164842	0.0746877	0.0155059	-0.0320759
StepSequence_RB_(%)	0.011725	-0.143577	-0.151085	-0.144792	-0.148283	-0.0257471	0.0980959	-0.0309157	-0.167076	-0.130829	-0.208961	1	0.0276297	0.0153373	-0.082642	0.180922	0.164522	-0.146359	-0.135949	0.0642991
H_PrintArea_(cm?)_Mean	0.197086	0.12338	0.0175641	0.078808	0.0410333	-0.0503042	0.0106193	-0.196892	0.739736	0.0140019	0.0534242	0.0276297	1	0.752574	0.264774	-0.000492575	0.0690523	0.109586	0.0844292	0.134819
H_PrintWidth_(cm)_Mean	0.0841812	0.300496	0.175614	0.0275159	0.0652309	0.0128111	0.22489	-0.0662791	0.568719	-0.0156007	0.146309	0.0153373	0.752574	1	0.292992	-0.140439	-0.00666893	0.0219266	0.137561	0.115846
H_SwingSpeed_(cm/s)_Mean	0.0128402	0.121773	0.0956164	-0.135272	0.0249343	-0.168778	0.136445	-0.0865556	0.504203	-0.32391	0.00636739	-0.082642	0.264774	0.292992	1	-0.100416	-0.539638	-0.00929084	0.732068	-0.209851
Couplings_RH->LF_Mean	-0.0551371	-0.470419	-0.497096	0.019001	-0.416025	-0.0110687	-0.266125	-0.497574	-0.0611398	0.258177	-0.446628	0.180922	-0.000492575	-0.140439	-0.100416	1	0.145177	-0.0199654	-0.0669783	0.0358217
H_StepCycle_(s)_Mean	0.197437	-0.11012	-0.0208235	0.0668412	0.0923587	0.175789	-0.175934	-0.124467	-0.259308	0.31318	-0.164842	0.164522	0.0690523	-0.00666893	-0.539638	0.145177	1	-0.00494179	-0.840924	0.34141
Couplings_RF->RH_Mean	0.29322	-0.0265129	-0.0337786	-0.00716762	-0.109393	-0.0411427	-0.547907	0.0141837	0.0740666	0.378938	0.0746877	-0.146359	0.109586	0.0219266	-0.00929084	-0.0199654	-0.00494179	1	0.0225276	-0.431302
OtherStatistics_Cadence	-0.136314	0.0680695	-0.0535181	-0.167028	-0.13451	-0.0660826	0.0980308	0.000791591	0.391449	-0.323954	0.0155059	-0.135949	0.0844292	0.137561	0.732068	-0.0669783	-0.840924	0.0225276	1	-0.233365
PrintPositions_RightPaws_Mean_(cm)	0.0348451	-0.114847	-0.225873	-0.0847964	-0.111601	0.382107	0.0821707	0.12799	0.0363006	-0.0113494	-0.0320759	0.0642991	0.134819	0.115846	-0.209851	0.0358217	0.34141	-0.431302	-0.233365	1
